# Single-cell multi-scale footprinting reveals the modular organization of DNA regulatory elements

**DOI:** 10.1101/2023.03.28.533945

**Authors:** Yan Hu, Sai Ma, Vinay K. Kartha, Fabiana M. Duarte, Max Horlbeck, Ruochi Zhang, Rojesh Shrestha, Ajay Labade, Heidi Kletzien, Alia Meliki, Andrew Castillo, Neva Durand, Eugenio Mattei, Lauren J. Anderson, Tristan Tay, Andrew S. Earl, Noam Shoresh, Charles B. Epstein, Amy Wagers, Jason D. Buenrostro

## Abstract

*Cis*-regulatory elements control gene expression and are dynamic in their structure, reflecting changes to the composition of diverse effector proteins over time^1–3^. Here we sought to connect the structural changes at *cis*-regulatory elements to alterations in cellular fate and function. To do this we developed PRINT, a computational method that uses deep learning to correct sequence bias in chromatin accessibility data and identifies multi-scale footprints of DNA-protein interactions. We find that multi-scale footprints enable more accurate inference of TF and nucleosome binding. Using PRINT with single-cell multi-omics, we discover wide-spread changes to the structure and function of candidate *cis*-regulatory elements (cCREs) across hematopoiesis, wherein nucleosomes slide, expose DNA for TF binding, and promote gene expression. Activity segmentation using the co-variance across cell states identifies “sub-cCREs” as modular cCRE subunits of regulatory DNA. We apply this single-cell and PRINT approach to characterize the age-associated alterations to cCREs within hematopoietic stem cells (HSCs). Remarkably, we find a spectrum of aging alterations among HSCs corresponding to a global gain of sub-cCRE activity while preserving cCRE accessibility. Collectively, we reveal the functional importance of cCRE structure across cell states, highlighting changes to gene regulation at single-cell and single-base-pair resolution.
