## Extended Data Table 1 for "Single-cell multi-scale footprinting reveals the modular organization of DNA regulatory elements"

### Sheet: ChIPValidation
BAC	Chromosome	Start	End
RP11-874A11	chr1	9963058	11295918
RP11-45I18	chr2	213436673	213612441
RP11-82D16	chr1	2115312	2276873
RP11-111N18	chr1	69256017	69397675
RP11-722J19	chr1	173236370	173383209
RP11-89A19	chr1	80688374	80857832
RP11-155J2	chr2	154054743	154231672
RP11-526L8	chr2	238036072	238243952
RP11-230E20	chr2	37734507	37911723
RP11-88H4	chr1	245911087	246069785
RP11-1006P23	chr11	33758373	33929365
RP11-416B14	chrX	48722467	48905921
RP11-684M23	chr4	105023617	105231538
RP11-72H10	chr2	218171158	218331153
RP11-452O17	chr20	58263927	58450038
RP11-93G19	chr7	5513181	5666430
RP11-752A21	chr19	54069362	54265160
RP11-1104K10	chr2	86746649	86947016
RP11-1132K14	chr7	27106962	27263555
RP11-563M21	chr2	28310682	28530879
RP11-168F14	chr5	133980755	134159430
RP11-648H19	chr14	99177153	99362787
RP11-1079A6	chr11	128404337	128630797
RP11-742I1	chr1	47116557	47298581
RP11-910P5	chr11	5233041	5399134
																	0

### Sheet: TobiasBenchmark
TF	TobiasPrecision	multiScalePrecision	nPred
ATF1	0.654275	0.828996	269
ATF2	0.921502	0.989761	293
BACH1	0.241206	0.572864	199
BHLHE40	0.963415	0.993902	164
CEBPB	0.833333	0.944444	18
CEBPG	0.625	0.875	8
CREB1	0.968912	0.984456	386
CREB3	0.240469	0.351906	341
CREB3L1	0.677419	0.806452	31
CREM	0.952899	0.996377	276
CTCF	0.7151	0.969565	3680
E2F1	0.695652	0.565217	23
E2F5	0.368421	0.526316	19
EGR1	0.724518	0.793388	363
ELF1	0.842342	0.905405	222
ELF2	0.60101	0.772727	198
ELF4	0.842342	0.945946	222
ELK1	0.768182	0.872727	220
ESRRA	0.944444	0.833333	18
ETV1	0.802885	0.875	208
ETV5	0.732	0.828	250
FOSL1	0.924171	0.976303	211
FOXK2	0.894737	1	19
GABPA	0.929204	0.988201	339
GATA1	0.771739	0.793478	92
GATA2	0.701299	0.792208	77
GMEB1	0.666667	0.666667	6
HINFP	0.121951	0.512195	41
HMBOX1	0	0	0
IKZF1	0.1	0.1	10
IRF2	0.590909	0.772727	22
JUND	0.839286	0.991071	112
MAFF	0.252874	0.701149	87
MAFG	0.263158	0.763158	76
MAFK	0.648936	0.925532	94
MAX	0.88	1	25
MITF	0.773279	0.748988	247
MNT	0.736842	1	19
MXI1	0.64557	0.620253	79
NFE2	0.495868	0.413223	121
NFIC	0.663121	0.982143	280
NFIX	0.217949	0.606452	155
NR2C2	0.829016	0.901554	193
NR2F1	0.642857	0.946429	56
NR2F2	0.346154	0.653846	26
NRF1	0.950599	0.973802	1336
PBX2	0.781818	0.909091	55
PKNOX1	0.736842	0.947368	19
RFX1	0.866667	0.951515	165
SIX5	0.850299	0.958084	167
SOX6	0.75	0.75	4
STAT5A	0.295455	0.590909	44
TFCP2	0.631579	0.842105	19
TFDP1	0.650485	0.679612	103
TFE3	0.874439	0.991031	223
USF2	0.790036	0.964413	281
VEZF1	0.625	0.833333	24
ZBED1	0.166667	0.333333	6
ZKSCAN1	0.428571	0.142857	7
ZNF143	0.847273	0.974545	275
ZNF281	0.393407	0.50989	910
	0.650657	0.777693	220.213
