## Extended Data Table 2 for "Single-cell multi-scale footprinting reveals the modular organization of DNA regulatory elements"

### Sheet: K562 benchmark
(1) The cluster-1 TF model was trained using only cluster I TFs. Therefore, the model captures features and patterns specific for the binding of cluster I TFs. Compared to the TF habitation model, this model depends more on the TF footprint itself (40 bp scale).
(2) The TF habitation model was trained using TFs from all clusters. Therefore, the model captures features and patterns generalizable across TF families. The model can be used on TFs that do or do not leave strong footprints.
TF	Motif Precision	Tobias Precision	HINT Precision	multi-Scale cluster-1 TF model Precision	multi-Scale TF habitation model Precision	TF Cluster
ATF2	0.765947	0.846154	0.850962	0.884615	0.884615	1		Note: cluster I are the TFs that leave the strongest footprints
BHLHE40	0.772674	0.930233	0.930233	0.901163	0.866279	1		Note: Here we are using data from unibind and keeping all TFs with at least 10% of motif sites that are bound
CEBPB	0.540096	0.931507	0.876712	0.80137	0.89726	1
CEBPG	0.402985	0.724138	0.758621	0.712644	0.758621	1
CREB1	0.734628	0.844156	0.863636	0.915584	0.896104	1
CREM	0.788041	0.807487	0.802139	0.871658	0.839572	1
CTCF	0.515747	0.547619	0.337838	0.859073	0.83269	1
CTCFL	0.206331	0.330041	0.195816	0.487507	0.499709	1
MITF	0.285172	0.61519	0.653165	0.622785	0.663291	1
NFIA	0.439472	0.455157	0.329596	0.56278	0.522422	1
NFIC	0.273516	0.283174	0.225718	0.508892	0.440492	1
NR2F1	0.276218	0.380783	0.377224	0.501779	0.466192	1
NRF1	0.389061	0.521498	0.478502	0.693481	0.668516	1
USF1	0.798551	0.866667	0.881159	0.892754	0.869565	1
USF2	0.235384	0.568389	0.56231	0.556231	0.620061	1
Cluster I Median	0.439472	0.61519	0.653165	0.712644	0.758621
HMBOX1	0.406316	0.638298	0.723404	0.531915	0.595745	2
MAX	0.4752	0.759358	0.764706	0.73262	0.791444	2
TAL1	0.389183	0.549898	0.411405	0.600815	0.657841	2
ELF4	0.445103	0.587571	0.562147	0.610169	0.680791	3
FOXK2	0.29927	0.633333	0.66	0.54	0.566667	3
IRF2	0.279939	0.517949	0.507692	0.507692	0.564103	3
EGR1	0.245274	0.358974	0.377289	0.373626	0.42735	4
ELF1	0.415394	0.641745	0.613707	0.538941	0.666667	4
ELK1	0.363265	0.559184	0.567347	0.555102	0.661224	4
FOSL1	0.553562	0.780088	0.785558	0.731947	0.800875	4
MAFF	0.279169	0.32	0.253333	0.530667	0.424	4
MAFK	0.423033	0.671946	0.631222	0.782805	0.771493	4
MXI1	0.280519	0.617857	0.582143	0.471429	0.571429	4
MYC	0.322593	0.555556	0.505747	0.559387	0.632184	4
NFE2L2	0.514687	0.793358	0.736162	0.832103	0.848708	4
RFX1	0.540693	0.554113	0.380952	0.766234	0.705628	4
YY1	0.409223	0.770349	0.718023	0.520349	0.715116	4
FOS	0.261176	0.408974	0.405128	0.414103	0.45641	5
GABPA	0.532227	0.685096	0.711538	0.651442	0.730769	5
JUN	0.233839	0.414878	0.41774	0.39628	0.494993	5
JUNB	0.291911	0.548043	0.578885	0.478055	0.587189	5
JUND	0.674324	0.798133	0.793466	0.836639	0.842474	5
NFYA	0.350371	0.551429	0.597143	0.548571	0.614286	5
NFYB	0.435159	0.559653	0.535792	0.603037	0.694143	5
NR2F2	0.386782	0.695652	0.75	0.644928	0.710145	5
NR2F6	0.224466	0.332061	0.320611	0.484733	0.427481	5
All TF Median	0.402985	0.587571	0.582143	0.600815	0.666667

### Sheet: Bone marrow TF habitation model
TF	Number of predicted bound sites	Precision	Recall	Predicted ratio of bound motif	Ratio of bound motif	cell type
RELA	1619	0.65349	1058	0.061122	0.178081	NaiveB
MYC	1244	0.667203	830	0.0722038	0.16449	NaiveB
YY1	1608	0.91791	1476	0.0822717	0.307035	NaiveB
IRF4	1717	0.769365	1321	0.0950825	0.318751	NaiveB
CTCF	15431	0.939343	14495	0.257016	0.55419	NaiveB
USF2	1946	0.914183	1779	0.114815	0.331406	NaiveB
E2F4	1686	0.494662	834	0.0991706	0.126581	NaiveB
NRF1	7440	0.642742	4782	0.300278	0.261412	NaiveB
NFYB	2477	0.914413	2265	0.144137	0.376666	NaiveB
NFYA	1682	0.570749	960	0.105986	0.123503	NaiveB
ZNF143	1404	0.864672	1214	0.0638298	0.164894	NaiveB
BHLHE40	1189	0.970563	1154	0.120295	0.391947	NaiveB
MXI1	1374	0.780204	1072	0.0877339	0.229487	NaiveB
ELK1	2347	0.760119	1784	0.21021	0.295208	NaiveB
MAX	868	0.819124	711	0.0778685	0.223648	NaiveB
EBF1	1230	0.888618	1093	0.0409291	0.379276	NaiveB
MAZ	12701	0.801039	10174	0.10142	0.253977	NaiveB
ATF2	1300	0.883846	1149	0.169779	0.376257	NaiveB
POU2F2	1102	0.864791	953	0.0439061	0.217419	NaiveB
ETS1	1976	0.79504	1571	0.171572	0.302943	NaiveB
TCF12	3255	0.734562	2391	0.0572288	0.215113	NaiveB
EGR1	4145	0.866104	3590	0.0948686	0.337728	NaiveB
ELF1	2761	0.763491	2108	0.188271	0.360859	NaiveB
RUNX3	1097	0.940747	1032	0.0556344	0.465463	NaiveB
ATF3	1879	0.679617	1277	0.162305	0.218278	NaiveB
CREB1	1224	0.95098	1164	0.241087	0.483356	NaiveB
SRF	642	0.629283	404	0.0305032	0.120397	NaiveB
ZBTB33	1079	0.76367	824	0.175933	0.314039	NaiveB
SPIB	7019	0.520587	3654	0.117079	0.189938	NaiveB
SPI1	8978	0.819448	7357	0.092746	0.318299	NaiveB
ZBED1	121	0.586777	71	0.0825939	0.14471	NaiveB
TBX21	438	0.744292	326	0.0234916	0.195173	NaiveB
IKZF1	263	0.718631	189	0.0174635	0.224236	NaiveB
JUNB	945	0.639153	604	0.0330143	0.2122	NaiveB
E2F1	617	0.403566	249	0.12072	0.15046	NaiveB
KMT2A	316	0.474684	150	0.0920478	0.219342	NaiveB
ETV6	3447	0.43197	1489	0.119372	0.129866	NaiveB
TFDP1	1899	0.730911	1388	0.11809	0.340464	NaiveB
BACH2	971	0.53965	524	0.0335765	0.149279	NaiveB
STAT1	1536	0.825521	1268	0.0483734	0.162158	CD14mono
IRF1	8266	0.608517	5030	0.0610641	0.134709	CD14mono
CTCF	16588	0.910417	15102	0.276287	0.45144	CD14mono
KMT2A	346	0.800578	277	0.100786	0.377804	CD14mono
SPI1	15957	0.85862	13701	0.164842	0.451375	CD14mono
KLF1	8293	0.938502	7783	0.172465	0.482791	late-Ery
GATA1	1013	0.754195	764	0.0482979	0.175122	late-Ery
NFE2	291	0.924399	269	0.0135072	0.19184	late-Ery
TAL1	1465	0.76041	1114	0.0691005	0.150983	late-Ery
CTCF	9649	0.96383	9300	0.160712	0.539399	late-Ery
GATA2	953	0.611752	583	0.0402994	0.167414	late-Ery
	Median	0.766518	1159
