## Extended Data Table 3 for "Single-cell multi-scale footprinting reveals the modular organization of DNA regulatory elements"

### Sheet: ChIPValidation
pathway	pval	logOR	nPathway	nDiff	expected	genes	fdr
Protein_Localization_To_Organelle	4.02143e-06	1.31494	339	316	288.78	ABCA7,ABHD17A,ABHD17C,ACAA1,ACOT8,ADAM22,AIP,ANKRD13A,AP2B1,AP3D1,AP4M1,APC,ARF4,ARFRP1,ARL5C,ARL6,ATAD1,ATM,AURKA,AURKB,BAG3,BAP1,BCAP29,BCL2,BCL2L11,BCS1L,BHLHE40-AS1,BICD1,BICD2,BID,BMF,BUB1B,BYSL,C2CD3,CALM1,CALM3,CASP8,CAT,CCDC66,CCT5,CCT6A,CCT7,CCT8,CD36,CD81,CDCA5,CDH1,CDK1,CDKN1A,CDT1,CENPQ,CENPT,CEP250,CEP68,CHCHD4,CHMP7,CHP1,CLU,CNTLN,CRAT,CSE1L,CSNK2A2,CTCF,CTNNA1,DAG1,DCTN2,DDRGK1,DDX…	0.00551945
Cellular_Response_To_Dna_Damage_Stimulus	7.74659e-06	1.46229	277	260	235.965	ACER2,ACTL6A,ALKBH3,ANKLE1,APBB1,APC,APEX2,ARID3A,ASCC2,ASF1A,ASH2L,ATAD5,ATM,ATRIP,AUNIP,AURKA,AXIN2,BABAM1,BAZ1B,BCCIP,BCL2,BCL2A1,BCL2L1,BCL2L11,BCL2L12,BCL2L2,BCL6,BID,BLK,BOD1L1,BRD4,BTG2,CARM1,CBX3,CBX5,CCNB1,CCNH,CD74,CDC25C,CDC45,CDC5L,CDC7,CDCA5,CDK1,CDK2,CDK9,CDKN1A,CDKN1B,CDKN2AIP,CDKN2D,CETN2,CHAF1A,CHAF1B,CHEK2,CIB1,CINP,CLSPN,CLU,CNOT6L,COPS3,CTC1,CUL4A,DDB1,DDIAS,DDIT4,DDX1,DDX11,D…	0.00551945
Regulation_Of_Cell_Cycle_Phase_Transition	2.97407e-05	1.7091	193	183	164.409	AKAP9,ANAPC1,ANAPC15,ANAPC16,ANAPC7,ANKRD17,ANLN,ANXA1,APC,APP,ARID3A,ATAD5,ATM,ATP2B4,AURKA,AURKB,BABAM1,BCL2,BID,BRD4,BRD7,BTG2,BUB1,BUB1B,CARM1,CCNB1,CCND2,CCND3,CCP110,CDC14A,CDC20,CDC23,CDC25B,CDC25C,CDC27,CDC6,CDC7,CDCA5,CDK1,CDK2,CDK4,CDK6,CDKN1A,CDKN1B,CDKN2A,CDKN2B,CDKN2C,CDKN2D,CDT1,CEP135,CEP152,CEP250,CEP78,CETN2,CHEK2,CLSPN,CNOT6L,CTC1,CTDSPL,CUL4A,DBF4,DCTN2,DDB1,DDRGK1,DLGAP5,DUSP1…	0.0141268
Cell_Cycle	7.52173e-05	0.754958	644	581	548.597	AAAS,ACTR3,ACVR1B,AHR,AKAP8L,AKAP9,ANAPC1,ANAPC15,ANAPC16,ANAPC7,ANKLE2,ANKRD17,ANKRD53,ANLN,ANXA1,APBB1,APC,APEX2,APP,ARF1,ARID3A,ASPM,ATAD5,ATM,ATP2B4,ATRIP,AUNIP,AURKA,AURKB,AXIN2,BABAM1,BAP1,BCAT1,BCCIP,BCL2,BCL2L1,BCL2L11,BCL6,BID,BIN1,BIRC5,BRD4,BRD7,BTBD18,BTG1,BTG2,BUB1,BUB1B,C2CD3,C6orf89,CALM1,CALM3,CAMK1,CARM1,CASP8AP2,CBX3,CBX5,CCNA2,CCNB1,CCNB2,CCNC,CCND2,CCND3,CCNDBP1,CCNF,CCNG2,CCN…	0.0264508
Protein_Containing_Complex_Subunit_Organization	9.69165e-05	0.804378	561	508	477.893	ABCA1,ABCA7,ABCG1,ACTR3,ACTR6,ADD1,ADD3,ADRB2,AFG3L2,AGO2,AIDA,AKAP9,ALAD,ALS2,ANKRA2,ANKRD27,ANKRD28,ANKRD53,ANLN,ANP32B,AP2B1,AP2M1,AP2S1,APC,APEH,APOA2,APOC1,APOC3,APOE,AQP11,ARF1,ARHGAP18,ARL6,ARPIN,ASAP1,ASF1A,ASH2L,ATF7IP,ATL2,ATM,ATXN7,AXIN1,AXIN2,BCL2L11,BCL9L,BCS1L,BHLHE40-AS1,BID,BIK,BIN1,BIN2,BMF,BRF1,CABIN1,CALHM3,CAPG,CAPZA2,CARMIL2,CASP8,CATIP,CCDC115,CCDC65,CCNB1,CCNH,CCR7,CCT8,CD2…	0.0264508
Cell_Cycle_Process	0.000111372	0.850172	492	447	419.114	AAAS,ACTR3,ACVR1B,AKAP8L,AKAP9,ANAPC1,ANAPC15,ANAPC16,ANAPC7,ANKLE2,ANKRD17,ANKRD53,ANLN,ANXA1,APBB1,APC,APP,ARF1,ARID3A,ASPM,ATAD5,ATM,ATP2B4,AUNIP,AURKA,AURKB,AXIN2,BABAM1,BCAT1,BCCIP,BCL2,BCL2L1,BCL2L11,BCL6,BID,BIN1,BRD4,BRD7,BTBD18,BTG2,BUB1,BUB1B,C2CD3,CALM1,CALM3,CARM1,CBX3,CBX5,CCNA2,CCNB1,CCNB2,CCND2,CCND3,CCNF,CCNG2,CCNH,CCP110,CDC14A,CDC20,CDC23,CDC25B,CDC25C,CDC27,CDC34,CDC45,CDC6,CDC…	0.0264508
Regulation_Of_Cell_Cycle_Process	0.000176534	1.13906	292	270	248.743	AKAP9,ANAPC1,ANAPC15,ANAPC16,ANAPC7,ANKRD17,ANKRD53,ANLN,ANXA1,APC,APP,ARID3A,ATAD5,ATM,ATP2B4,AURKA,AURKB,AXIN2,BABAM1,BCL2,BCL2L1,BCL6,BID,BIN1,BRD4,BRD7,BTG2,BUB1,BUB1B,CALM1,CALM3,CARM1,CBX3,CBX5,CCNB1,CCND2,CCND3,CCNF,CCP110,CDC14A,CDC20,CDC23,CDC25B,CDC25C,CDC27,CDC6,CDC7,CDCA5,CDK1,CDK13,CDK2,CDK4,CDK6,CDK9,CDKN1A,CDKN1B,CDKN2A,CDKN2B,CDKN2C,CDKN2D,CDT1,CENPV,CEP120,CEP135,CEP152,CEP250,CE…	0.0359373
Cell_Cycle_Phase_Transition	0.00024565	1.19818	249	231	212.113	ACVR1B,AKAP8L,AKAP9,ANAPC1,ANAPC15,ANAPC16,ANAPC7,ANKRD17,ANLN,ANXA1,APC,APP,ARID3A,ATAD5,ATM,ATP2B4,AURKA,AURKB,BABAM1,BCAT1,BCL2,BID,BRD4,BRD7,BTG2,BUB1,BUB1B,CALM1,CALM3,CARM1,CCNA2,CCNB1,CCNB2,CCND2,CCND3,CCNF,CCNG2,CCNH,CCP110,CDC14A,CDC20,CDC23,CDC25B,CDC25C,CDC27,CDC34,CDC45,CDC6,CDC7,CDCA5,CDK1,CDK14,CDK17,CDK2,CDK4,CDK6,CDKN1A,CDKN1B,CDKN2A,CDKN2B,CDKN2C,CDKN2D,CDT1,CEP135,CEP152,CEP250,…	0.0437565
Cellular_Protein_Complex_Disassembly	0.000411483	3.53913	67	66	57.0745	ADD1,ADD3,APC,APEH,ATXN7,CAPG,CAPZA2,CARMIL2,CHCHD1,CIB1,DAP3,DMTN,DNAJC6,DSTN,EIF5A,ERAL1,GADD45GIP1,GSN,GSPT1,KATNB1,KIF18A,KIF18B,KIF19,KIF2A,KIF2C,MAP1A,MICAL1,MICAL3,MID1IP1,MRPL12,MRPL16,MRPL18,MRPL19,MRPL2,MRPL22,MRPL24,MRPL27,MRPL28,MRPL32,MRPL34,MRPL35,MRPL40,MRPL46,MRPL49,MRPL51,MRPS18C,MRPS2,MRPS26,MRPS28,MRPS31,MTRF1,NAPA,OGFOD1,PDXP,PTCD3,RDX,SH3BP1,SH3GL1,SPTB,SPTBN4,STMN3,SVIL,SWAP…	0.0651516
Regulation_Of_Protein_Stability	0.000633677	2.12902	103	99	87.7414	AAK1,AHSP,APOA2,ASGR2,ATF7IP,ATP1B2,ATP1B3,AURKA,B4GALT5,BAG3,BCL2,CCDC88C,CCNH,CCT5,CCT6A,CCT7,CCT8,CD81,CDC37,CDC37L1,CDKN1A,CDKN2AIP,CHEK2,CHP1,CLU,CMTM6,CREBL2,CTNND1,DDI2,DDRGK1,DNLZ,DPM2,EPHA4,FBXL3,FBXO7,FLNA,FLOT2,GAPDH,GIPC1,GNAQ,GOLGA7,GRN,GSN,HCFC1,HDAC3,HIP1,HIP1R,HPS4,HSPD1,IFI30,IRGM,LRRK2,MCM8,MDM4,NAA15,NAPG,NCLN,NEDD4L,NLK,PER3,PHB,PHB2,PIK3R1,PIM1,PIM2,PRKCD,PRKRA,PTGES3,PYCARD,…	0.0898566
Cellular_Component_Disassembly	0.000709967	1.40572	175	164	149.075	ACIN1,ADAM15,ADAM8,ADD1,ADD3,ADRB2,AKAP8L,APC,APEH,ATG2A,ATG2B,ATXN7,AXIN1,BSG,CAMKK2,CAPG,CAPN2,CAPZA2,CARMIL2,CCNB1,CCNB2,CDC37,CDK1,CHCHD1,CHMP2B,CHMP7,CIB1,CISD2,CLN3,CSNK2A2,CST3,CTSL,CTSS,CTTN,CX3CR1,DAP3,DDIT4,DDRGK1,DFFA,DMTN,DNAJC6,DNASE1L3,DNASE2,DSTN,DUSP3,DYRK3,EIF2D,EIF5A,EPHA4,ERAL1,ETS1,FBXO7,FIS1,FRAT2,FSCN1,FYCO1,FZD2,GABARAPL1,GABARAPL3,GADD45GIP1,GSK3A,GSN,GSPT1,HIF1A,HK2,HMGA1…	0.0898566
Chromosome_Organization	0.000756687	0.823427	401	364	341.595	AASS,ACIN1,ACTL6A,ACTR6,AKAP8L,ANAPC1,ANAPC15,ANAPC7,ANKRD53,ANP32B,ANXA1,APBB1,APC,ARID1B,ASF1A,ASH2L,ATF7IP,ATM,ATXN7,AURKA,AURKB,AUTS2,AXIN2,BABAM1,BAP1,BAZ1A,BAZ1B,BCL6,BCOR,BRD1,BRD3,BRD4,BRD7,BRD8,BRPF3,BUB1,BUB1B,C6orf89,CABIN1,CAMK2D,CARM1,CBX2,CBX3,CBX4,CBX7,CCNA2,CCNB1,CCT5,CCT6A,CCT7,CCT8,CDAN1,CDC20,CDC23,CDC27,CDC45,CDC6,CDCA5,CDCA8,CDK1,CDK2,CDK9,CDKN2A,CDT1,CENPM,CENPP,CENPQ,CENPT,…	0.0898566
Protein_Containing_Complex_Disassembly	0.000934321	2.09896	101	97	86.0377	ADD1,ADD3,ADRB2,APC,APEH,ATXN7,AXIN1,CAPG,CAPZA2,CARMIL2,CHCHD1,CHMP2B,CHMP7,CIB1,CLN3,DAP3,DDIT4,DMTN,DNAJC6,DSTN,DYRK3,EIF5A,ERAL1,FRAT2,FYCO1,FZD2,GABARAPL1,GADD45GIP1,GSN,GSPT1,HMGA1,INSR,IRAK3,IRGM,KATNB1,KIF18A,KIF18B,KIF19,KIF2A,KIF2C,KLC1,LIX1,MAP1A,MCOLN1,MICAL1,MICAL3,MID1IP1,MRPL12,MRPL16,MRPL18,MRPL19,MRPL2,MRPL22,MRPL24,MRPL27,MRPL28,MRPL32,MRPL34,MRPL35,MRPL40,MRPL46,MRPL49,MRPL51,M…	0.102416
Microtubule_Based_Process	0.00119875	1.00934	258	237	219.779	AAAS,ACTR10,ACTR3,ADCY10,ADCY3,AKAP9,ANKRD53,AP3D1,AP3M2,APC,APP,ASPM,ATP2B4,ATXN7,AUNIP,AURKA,AURKB,BAG3,BCCIP,BICD1,BICD2,BICDL1,BLOC1S5,BLOC1S6,C2CD3,CCDC187,CCDC65,CCDC66,CCDC68,CCDC78,CCDC88B,CCDC88C,CCNB1,CCNB2,CCNF,CCP110,CCR6,CCSER2,CDC14A,CDC20,CDK1,CDK2,CEP120,CEP126,CEP135,CEP152,CEP19,CEP250,CEP295NL,CEP68,CETN2,CFAP20,CHD3,CHEK2,CHMP2B,CHP1,CIB1,CLIP4,CLN3,CLTC,CLUAP1,CNIH2,CNTLN,CRM…	0.111579
Dna_Repair	0.00126593	1.3406	168	157	143.112	ACTL6A,ALKBH3,ANKLE1,APEX2,ASCC2,ASF1A,ATM,ATRIP,AUNIP,AXIN2,BABAM1,BCCIP,BOD1L1,BTG2,CCNH,CDC45,CDC5L,CDC7,CDCA5,CDK1,CDK2,CDK9,CDKN2D,CETN2,CHAF1A,CHAF1B,CHEK2,CIB1,CINP,CLSPN,COPS3,CUL4A,DDB1,DDX1,DDX11,DHX9,EME1,FANCA,FANCD2,FANCG,FANCI,FANCL,FANCM,FEN1,FH,FIGNL1,FUS,GADD45A,GEN1,GINS2,GINS4,HMCES,HMGA2,HMGB1,HMGB2,HUS1B,KAT7,KIF22,KIN,KMT5C,LIG1,LIG3,LIG4,MAD2L2,MAGEF1,MBD4,MC1R,MCM2,MCM3,MC…	0.111579
Protein_Stabilization	0.00132648	2.64427	73	71	62.1857	AAK1,AHSP,APOA2,ATF7IP,ATP1B2,ATP1B3,BAG3,CCNH,CCT5,CCT6A,CCT7,CCT8,CDC37,CDC37L1,CDKN1A,CHEK2,CHP1,CLU,CREBL2,CTNND1,DNLZ,EPHA4,FLNA,FLOT2,GAPDH,GNAQ,GOLGA7,GRN,HCFC1,HIP1,HIP1R,HPS4,HSPD1,IFI30,IRGM,MCM8,MDM4,NAA15,NAPG,NCLN,NLK,PER3,PHB,PHB2,PIK3R1,PIM1,PIM2,PRKCD,PRKRA,PTGES3,RASSF2,RPL23,RPL5,RPS7,RTN4,SAV1,SEC16A,SEL1L,SMAD3,SMO,SOX4,STK4,SYVN1,TCP1,TESC,TMEM88,TNIP2,TYROBP,USP36,USP7,WFS1	0.111579
Cellular_Protein_Catabolic_Process	0.00133112	1.0228	248	228	211.261	ABCA2,ALAD,AMFR,AMN1,ANAPC1,ANAPC15,ANAPC16,ANAPC7,ANKZF1,ANXA2,AP2A1,AP2B1,AP2M1,AP2S1,APOE,AQP11,AREL1,ARMC8,ARRB2,ARRDC1,AURKA,AURKB,AXIN1,BAP1,BUB1B,C18orf25,CAPN2,CASP8,CBFA2T3,CCDC115,CCDC47,CCNB1,CCNF,CD81,CDC20,CDC23,CDC27,CDC34,CDK1,CDK2,CEBPA,CHEK2,CLN3,CLTC,CLU,COPS3,CSNK2A2,CTSB,CTSC,CTSF,CTSL,CTSL3P,CTSS,CTSW,CTSZ,CUL4A,CYLD,DCAF11,DDB1,DDI2,DDRGK1,DENND3,DNAJC10,DNAJC18,EDEM1,EIF3H,…	0.111579
Mrna_Metabolic_Process	0.0014192	0.946419	283	259	241.076	ACIN1,AGO2,AKAP8L,ALYREF,APOBEC2,APP,ATF4,ATM,AXIN2,BTG2,BUD13,BUD31,C5AR1,C9orf78,CBLL1,CCNB1,CCNH,CD2BP2,CDC40,CDC5L,CDK11B,CDK13,CDK9,CHERP,CHTOP,CIRBP,CLNS1A,CLP1,CNOT6L,CPSF1,CPSF3,CPSF4,CRNKL1,CSTF2,CSTF3,CTR9,CWC22,DBR1,DCPS,DDX1,DDX17,DDX23,DDX47,DHX34,DHX35,DHX9,DIS3L2,DKC1,DNAJC8,E2F1,EDC3,EIF4G1,EREG,ERN1,EXOSC8,EXOSC9,FLNA,FUS,FXR2,GCFC2,GEMIN4,GEMIN7,GSPT1,GTF2F1,GTPBP1,HABP4,HBS1L,H…	0.112353
Cellular_Macromolecule_Localization	0.00177109	0.601306	619	553	527.3	AAAS,ABCA2,ABCA7,ABHD17A,ABHD17C,ACAA1,ACOT8,ADAM22,ADPRH,AIP,AKAP8L,ALYREF,ANKLE1,ANKRD13A,ANP32B,AP1B1,AP1M1,AP1S2,AP2A1,AP2B1,AP2M1,AP2S1,AP3D1,AP3M2,AP4B1,AP4M1,APC,APOE,AQP11,ARF1,ARF4,ARFRP1,ARL11,ARL4C,ARL5C,ARL6,ARL6IP1,ASB3,ATAD1,ATM,ATP1B3,ATP2B4,AURKA,AURKB,AXIN2,BAG3,BAP1,BCAP29,BCL2,BCL2L1,BCL2L11,BCS1L,BHLHE40-AS1,BICD1,BICD2,BID,BLZF1,BMF,BSG,BUB1B,BYSL,C2CD3,CALM1,CALM3,CAMK1,CASP…	0.132832
Cellular_Macromolecule_Catabolic_Process	0.00205913	0.763092	377	341	321.151	ABCA2,AGO2,ALAD,AMFR,AMN1,ANAPC1,ANAPC15,ANAPC16,ANAPC7,ANKZF1,ANXA2,AP2A1,AP2B1,AP2M1,AP2S1,APOE,AQP11,AREL1,ARMC8,ARRB2,ARRDC1,ATM,AURKA,AURKB,AXIN1,AXIN2,BAP1,BTG2,BUB1B,C18orf25,CAPN2,CASP8,CBFA2T3,CCDC115,CCDC47,CCNB1,CCNF,CD81,CDC20,CDC23,CDC27,CDC34,CDK1,CDK2,CEBPA,CHEK2,CIRBP,CLN3,CLTC,CLU,CNOT6L,COPS3,CSNK2A2,CST3,CTSB,CTSC,CTSF,CTSL,CTSL3P,CTSS,CTSW,CTSZ,CUL4A,CYLD,DCAF11,DCPS,DDB1,DDI2…	0.143746
Macromolecule_Catabolic_Process	0.00226095	0.689963	449	404	382.484	ABCA2,ABHD17A,ABHD17C,ADAM8,ADRA2A,AGL,AGO2,ALAD,AMBP,AMFR,AMN1,ANAPC1,ANAPC15,ANAPC16,ANAPC7,ANKZF1,ANXA2,AP2A1,AP2B1,AP2M1,AP2S1,APC,APOE,AQP11,AREL1,ARMC8,ARRB2,ARRDC1,ATM,AURKA,AURKB,AXIN1,AXIN2,AZIN1,AZIN2,BAG3,BAP1,BTG2,BUB1B,C18orf25,CALM1,CAPN2,CASP8,CBFA2T3,CCDC115,CCDC47,CCNB1,CCNF,CD81,CDC20,CDC23,CDC27,CDC34,CDH1,CDK1,CDK2,CDKN1B,CEBPA,CHEK2,CHMP6,CHP1,CIRBP,CLN3,CLTC,CLU,CNOT6L,COPS3…	0.143746
Rna_Processing	0.00228566	0.852391	311	283	264.928	AARS2,ACIN1,ADAT1,ADAT3,AGO2,AHNAK,AHNAK2,AKAP8L,ALYREF,ANKRD16,APOBEC2,APP,BICD1,BUD13,BUD31,BYSL,C2orf49,C9orf78,CCNB1,CCNH,CD2BP2,CDC40,CDC5L,CDK11B,CDK13,CDK9,CHD7,CHERP,CHTOP,CIRBP,CLK3,CLNS1A,CLP1,CNOT6L,CPSF1,CPSF3,CPSF4,CRNKL1,CSTF2,CSTF3,CTR9,CTU2,CWC22,DBR1,DCAF13,DCPS,DDX1,DDX10,DDX17,DDX21,DDX23,DDX47,DDX54,DGCR8,DHX35,DHX37,DHX9,DIMT1,DKC1,DNAJC8,EMG1,ERI1,ERN1,EXOSC8,EXOSC9,FBL,FUS,…	0.143746
Regulation_Of_Cell_Cycle_G1_S_Phase_Transition	0.00232012	2.17645	80	77	68.1487	ANKRD17,ANXA1,APC,ARID3A,ATM,ATP2B4,AURKA,BCL2,BID,BRD7,BTG2,CARM1,CCNB1,CCND2,CCND3,CDC25C,CDC6,CDK1,CDK2,CDK4,CDK6,CDKN1A,CDKN1B,CDKN2A,CDKN2B,CDKN2C,CDKN2D,CHEK2,CNOT6L,CTDSPL,CUL4A,DDRGK1,E2F1,E2F4,E2F7,EIF4G1,EZH2,FAM83D,FBXO31,FBXO7,GADD45A,GFI1B,GJC2,GLI1,ID2,KANK2,KMT2E,LSM11,MDM4,MIR15A,MTBP,MUC1,PCBP4,PHB2,PIDD1,PKD2,PLCB1,PLK3,PLRG1,PRMT2,PSME2,PTPN6,RB1,RBL2,RDX,RFWD3,RPL26,RPS27L,SFN…	0.143746
Protein_Catabolic_Process	0.00257377	0.851544	300	273	255.558	ABCA2,ABHD17A,ABHD17C,ADAM8,ADRA2A,ALAD,AMBP,AMFR,AMN1,ANAPC1,ANAPC15,ANAPC16,ANAPC7,ANKZF1,ANXA2,AP2A1,AP2B1,AP2M1,AP2S1,APC,APOE,AQP11,AREL1,ARMC8,ARRB2,ARRDC1,ATM,AURKA,AURKB,AXIN1,AZIN1,AZIN2,BAG3,BAP1,BUB1B,C18orf25,CAPN2,CASP8,CBFA2T3,CCDC115,CCDC47,CCNB1,CCNF,CD81,CDC20,CDC23,CDC27,CDC34,CDH1,CDK1,CDK2,CDKN1B,CEBPA,CHEK2,CHMP6,CLN3,CLTC,CLU,COPS3,CSNK2A2,CST3,CTSB,CTSC,CTSD,CTSF,CTSL,CTSL3…	0.151486
Intrinsic_Apoptotic_Signaling_Pathway_In_Response_To_Dna_Damage	0.00278736	Inf	40	40	34.0743	ATM,BCL2,BCL2A1,BCL2L1,BCL2L11,BCL2L12,BCL2L2,BID,CD74,CDKN1A,CDKN2D,CHEK2,CLU,DDIAS,DDIT4,E2F1,FNIP2,HIPK1,HMOX1,HTRA2,IFI16,ING2,MCL1,MLH1,MSH2,MUC1,NFATC4,PIAS4,PIK3R1,POLB,PYCARD,RPL26,RPS27L,RPS3,SFN,SNW1,TNFRSF1B,TOPORS,TPT1,ZNF385A	0.151486
Microtubule_Cytoskeleton_Organization	0.00284195	1.09051	195	180	166.112	AAAS,AKAP9,ANKRD53,APC,ASPM,ATXN7,AUNIP,AURKA,AURKB,BCCIP,BICD1,BICD2,C2CD3,CCDC187,CCDC65,CCDC66,CCDC68,CCDC78,CCDC88B,CCDC88C,CCNB1,CCNB2,CCNF,CCP110,CCSER2,CDC14A,CDC20,CDK1,CDK2,CEP120,CEP126,CEP135,CEP152,CEP19,CEP250,CEP295NL,CEP68,CETN2,CHD3,CHEK2,CHMP2B,CHP1,CIB1,CLIP4,CLTC,CNTLN,CRMP1,CYLD,DAG1,DCTN2,DCTN6,DLGAP5,DNAAF3,DNAH1,DNAJB13,DYNLT1,E2F4,EFNA5,EML2,EML4,ESPL1,EZR,FBXO5,FES,FIGNL1…	0.151486
Dna_Metabolic_Process	0.00287026	0.836051	308	280	262.372	ACTL6A,ALKBH3,ALYREF,ANKLE1,APEX2,APOBEC2,APOBEC3B,APOBEC3D,APOBEC3F,APOBEC3G,APOBEC3H,ARRB2,ASCC2,ASF1A,ATF7IP,ATM,ATRIP,AUNIP,AURKB,AXIN2,BABAM1,BCCIP,BCL11B,BCL6,BOD1L1,BTG2,CCNH,CCR6,CCT5,CCT6A,CCT7,CCT8,CD40LG,CDC34,CDC45,CDC5L,CDC6,CDC7,CDCA5,CDK1,CDK2,CDK9,CDKN1A,CDKN2D,CDT1,CETN2,CHAF1A,CHAF1B,CHEK2,CHTF18,CIB1,CINP,CLCF1,CLSPN,COPS3,CTC1,CTCF,CUL4A,DCTPP1,DDB1,DDX1,DDX11,DDX21,DDX23,DFFA…	0.151486
Regulation_Of_Cell_Cycle	0.00359468	0.683462	428	385	364.595	AKAP9,ANAPC1,ANAPC15,ANAPC16,ANAPC7,ANKRD17,ANKRD53,ANLN,ANXA1,APBB1,APC,APP,ARID3A,ATAD5,ATM,ATP2B4,ATRIP,AURKA,AURKB,AXIN2,BABAM1,BAP1,BCCIP,BCL2,BCL2L1,BCL2L11,BCL6,BID,BIN1,BIRC5,BRD4,BRD7,BTG1,BTG2,BUB1,BUB1B,C6orf89,CALM1,CALM3,CARM1,CBX3,CBX5,CCNA2,CCNB1,CCNB2,CCNC,CCND2,CCND3,CCNDBP1,CCNF,CCNG2,CCNH,CCP110,CDC14A,CDC20,CDC23,CDC25B,CDC25C,CDC27,CDC37,CDC45,CDC5L,CDC6,CDC7,CDCA5,CDK1,CDK11…	0.177218
Organelle_Assembly	0.00368098	0.908087	254	232	216.372	AAAS,ABCC4,ABLIM1,ACTR3,ADPRH,AKAP9,ANLN,ARL6,ASAP1,ATG101,ATG16L1,ATG2A,ATG2B,ATXN2,AURKA,AURKB,BAG3,BBS5,BCCIP,BICD1,BIN2,BSCL2,C2CD3,C9orf72,CCDC65,CCDC66,CCDC78,CCNB2,CCP110,CD34,CDC14A,CDC20,CDK1,CDK2,CENPT,CEP120,CEP126,CEP135,CEP152,CEP19,CEP250,CEP295NL,CEP78,CETN2,CFAP20,CFLAR,CHEK2,CHMP2B,CHMP6,CHMP7,CIRBP,CLN3,CLUAP1,CNOT6L,CORO1A,CYLD,DBNL,DCTN2,DDX28,DHX29,DHX37,DLGAP5,DNAAF3,DNAH1,D…	0.177218
Dna_Replication	0.0037309	1.48518	118	111	100.519	ALYREF,ANKRD17,ATAD5,ATM,ATRIP,BAZ1A,BCL6,BOD1L1,BRPF3,CCNA2,CDAN1,CDC34,CDC45,CDC6,CDC7,CDK1,CDK2,CDK2AP1,CDK9,CDT1,CHAF1A,CHAF1B,CHEK2,CHTF18,CINP,CLSPN,CTC1,DBF4,DDX11,DDX21,DDX23,DHX9,DSCC1,E2F7,EME1,EREG,FAM111B,FANCM,FBXO5,FEN1,GEN1,GINS2,GINS4,GLI1,HMGA1,ID3,ING4,JUN,KAT7,KIN,LIG1,LIG3,LIG4,MCM10,MCM2,MCM3,MCM7,MCM8,MGME1,NBN,NFIA,NFIX,NT5M,NUGGC,ORC3,PIF1,POLA1,POLA2,POLB,POLD2,POLD4,POLE…	0.177218
Organelle_Localization	0.0039162	1.00328	209	192	178.038	ACTN4,ACTR10,ACTR3,ADGRE2,AKAP9,ANKRD28,ANKRD53,AP3D1,AP3M2,ARF1,ARL6,ARMC1,ASPM,ATM,ATP2A1,AURKA,AURKB,BBS5,BICD1,BICD2,BICDL1,BIN1,BLK,BLOC1S5,BLOC1S6,C2CD3,CCDC186,CCNB1,CCP110,CD300A,CD59,CD84,CDC23,CDCA5,CDCA8,CDK1,CDT1,CENPQ,CEP120,CEP135,CEP152,CEP19,CEP250,CEP78,CETN2,CHMP2B,CHMP6,CHMP7,CHP1,CLN3,CNIH1,CNIH2,CTSC,CTSZ,DCTN2,DEF8,DLGAP5,DYNLL1,DYNLT1,EML4,ESPL1,EZR,F5,FAM83D,FES,FGR,FNBP1L…	0.180019
Negative_Regulation_Of_Intrinsic_Apoptotic_Signaling_Pathway	0.00429452	Inf	37	37	31.5188	BCL2,BCL2L1,BCL2L12,BCL2L2,BID,CD74,CDKN2D,CLU,DDIAS,ENO1,FIGNL1,GPX1,HDAC1,HERPUD1,HIF1A,HSPB1,HTRA2,ING2,LRRK2,MAPK7,MCL1,MUC1,NDUFS3,NOL3,NONO,OPA1,PLAUR,PPIF,PTPN1,SOD2,SRC,SYVN1,TPT1,VNN1,XBP1,YBX3,ZNF385A	0.19124
Translational_Elongation	0.00444663	Inf	38	38	32.3706	CHCHD1,DAP3,DPH1,DPH2,DPH6,EEF1A1,EEF2K,EIF5A,ERAL1,GADD45GIP1,GTPBP1,HBS1L,LTN1,MRPL12,MRPL16,MRPL18,MRPL19,MRPL2,MRPL22,MRPL24,MRPL27,MRPL28,MRPL32,MRPL34,MRPL35,MRPL40,MRPL46,MRPL49,MRPL51,MRPS18C,MRPS2,MRPS26,MRPS28,MRPS31,NEMF,PTCD3,RPLP2,SRP9	0.192013
Microtubule_Organizing_Center_Organization	0.00473897	3.13369	51	50	43.4448	AURKA,C2CD3,CCDC78,CCNF,CCP110,CDK1,CDK2,CEP120,CEP135,CEP152,CEP250,CEP295NL,CEP68,CETN2,CHD3,CHMP2B,CNTLN,E2F4,FES,GADD45A,GEN1,HAUS1,HAUS2,HAUS3,HAUS4,HAUS6,HEPACAM2,KAT2B,KIF11,KIF3A,MAP9,MCPH1,NAT10,NEK2,NSFL1C,PCM1,PKD2,PLK4,RANBP1,RBM14,ROCK2,SAC3D1,SASS6,SGO1,SSX2IP,STIL,TMEM67,UVRAG,WDR62,XRCC2	0.198619
Negative_Regulation_Of_Nucleobase_Containing_Compound_Metabolic_Process	0.00525878	0.650536	420	377	357.781	AASS,AEBP1,AHR,AKIRIN2,APBB1,ARID5A,ARID5B,ASCL2,ASF1A,ATF3,ATF4,ATF7IP,ATM,AUNIP,AURKB,AXIN2,BACH2,BAG3,BAP1,BASP1,BATF3,BCL11A,BCL6,BCL7A,BCOR,BEND5,BEND6,BHLHE40,BHLHE41,BIRC5,BRD7,BTG2,CASP8AP2,CBFA2T3,CBX2,CBX3,CBX4,CBX5,CBX7,CC2D1B,CCDC85B,CCND3,CD36,CD38,CDA,CDC45,CDK9,CDKN1A,CDKN1B,CDKN2A,CDYL,CEBPA,CENPV,CHD3,CIITA,CIPC,CIRBP,CREG1,CTBP1,CTC1,CTCF,CTNNBIP1,CTR9,CXXC5,DDIT4,DDX54,DEAF1,DF…	0.214107
Peptide_Biosynthetic_Process	0.00580076	0.950049	214	196	182.298	AARS2,AASDH,AGO2,AIRE,APEH,APP,ATF4,ATXN2,BDH2,BTG2,CARNS1,CDK4,CHAC1,CHAC2,CHCHD1,CIRBP,CNOT6L,CPEB4,DAP3,DAPK1,DDX1,DHX29,DHX9,DPH1,DPH2,DPH6,EEF1A1,EEF1E1,EEF2K,EIF1AD,EIF1AX,EIF1B,EIF2AK1,EIF2AK2,EIF2AK3,EIF2AK4,EIF2B2,EIF2D,EIF2S1,EIF2S2,EIF3A,EIF3B,EIF3G,EIF3H,EIF3L,EIF4E2,EIF4EBP1,EIF4G1,EIF4G2,EIF4G3,EIF4H,EIF5A,ERAL1,FARSA,FARSB,FOXO3,FXR2,GADD45GIP1,GAPDH,GATB,GCLC,GCN1,GSPT1,GTPBP1,HAB…	0.224829
Cellular_Protein_Containing_Complex_Assembly	0.00610965	0.761579	305	276	259.817	ACTR3,ADD1,ADD3,ADRB2,AGO2,AKAP9,ANKRD27,ANKRD53,ANLN,ANP32B,AP2B1,AP2M1,AP2S1,ARF1,ARHGAP18,ARL6,ARPIN,ASF1A,ATF7IP,ATM,AXIN1,BCS1L,BHLHE40-AS1,BIN1,BRF1,CABIN1,CAPG,CAPZA2,CARMIL2,CATIP,CCDC115,CCDC65,CCNH,CCR7,CD2BP2,CD36,CDC42EP3,CDC42EP4,CDC45,CDT1,CENPM,CENPP,CENPQ,CENPT,CENPV,CETN2,CHAF1A,CHAF1B,CHCHD4,CLNS1A,CLP1,CLTC,CLU,COA5,COBL,CORO1A,CORO1B,COTL1,CPTP,CRNKL1,CTTN,CUL4A,CYBA,CYFIP2,DB…	0.224829
Actin_Polymerization_Or_Depolymerization	0.0061128	2.39804	62	60	52.8152	ACTR3,ADD1,ADD3,ARF1,ARHGAP18,ARPIN,BIN1,CAPG,CAPZA2,CARMIL2,CATIP,CCR7,CDC42EP3,CDC42EP4,COBL,CORO1A,CORO1B,COTL1,CTTN,CYFIP2,DBN1,DBNL,DMTN,DSTN,ESAM,FCHSD1,FCHSD2,GSN,HCK,HIP1R,ICAM1,LATS1,MICAL1,MICAL3,MSRB1,MSRB2,MYADM,MYO1C,NCK2,PDXP,PREX1,PRKCD,PRKCE,PSTPIP1,PSTPIP2,PTK2B,PYCARD,RDX,SH3BP1,SPIRE2,SPTB,SPTBN4,SSH3,SVIL,SWAP70,TMOD3,TMSB4X,VASP,WASF1,WIPF1	0.224829
Negative_Regulation_Of_Cell_Cycle_Process	0.00629344	1.29481	134	125	114.149	ANAPC15,APC,ARID3A,ATM,AURKA,AURKB,BABAM1,BCL2,BCL6,BRD7,BTG2,BUB1,BUB1B,CARM1,CBX3,CBX5,CCNB1,CCNF,CCP110,CDC20,CDC25C,CDC6,CDC7,CDK1,CDK2,CDK4,CDK6,CDK9,CDKN1A,CDKN1B,CDKN2A,CDKN2B,CDKN2C,CDKN2D,CDT1,CHEK2,CLSPN,CNOT6L,CTDSPL,DUSP1,E2F1,E2F4,E2F7,EED,EHMT1,ESPL1,EVI2B,EZH2,FBXO31,FBXO5,FBXO7,FOXN3,GADD45A,GEN1,GFI1B,GJC2,GPR132,HMGA2,HUS1B,IK,KANK2,KAT2B,KNTC1,MAD2L1,MAD2L1BP,MAD2L2,MAX,MDM4,MG…	0.224829
Intracellular_Protein_Transport	0.00631099	0.68954	371	334	316.039	AAAS,ACAA1,ACOT8,ADPRH,AIP,AKAP8L,ALYREF,ANKLE1,ANP32B,AP1B1,AP1M1,AP1S2,AP2A1,AP2B1,AP2M1,AP2S1,AP3D1,AP3M2,AP4B1,AP4M1,AQP11,ARF1,ARF4,ARFRP1,ARL11,ARL4C,ARL5C,ARL6,ARL6IP1,BAG3,BAP1,BCAP29,BCL2,BCL2L11,BCS1L,BHLHE40-AS1,BID,BMF,CAMK1,CASP8,CAT,CD36,CD74,CD81,CDC37,CDC40,CDH1,CDKN1A,CHCHD4,CHML,CHP1,CHTOP,CIB1,CLTC,CLU,CLUAP1,CPSF1,CPSF3,CPSF4,CRAT,CSE1L,CSNK2A2,CTTN,DMTN,DNAJC15,DNLZ,DYNC2H1,D…	0.224829
Regulation_Of_Mitotic_Cell_Cycle	0.00662383	0.868814	237	216	201.89	AKAP9,ANAPC1,ANAPC15,ANAPC16,ANAPC7,ANKRD17,ANLN,ANXA1,APC,APP,ARID3A,ATM,AURKA,AURKB,BCL2,BCL2L1,BCL6,BID,BRD4,BRD7,BTG1,BTG2,BUB1,BUB1B,CARM1,CCNB1,CCND2,CCND3,CCP110,CDC14A,CDC20,CDC23,CDC25B,CDC25C,CDC27,CDC6,CDC7,CDCA5,CDK1,CDK11B,CDK13,CDK2,CDK4,CDK6,CDKN1A,CDKN1B,CDKN2A,CDKN2B,CDKN2C,CDKN2D,CDT1,CEP135,CEP152,CEP250,CEP78,CETN2,CHEK2,CKS1B,CLSPN,CNOT6L,CTC1,CTDSPL,CUL4A,CYLD,DCTN2,DDB1,DDI…	0.225452
Protein_Localization_To_Chromosome	0.00664491	Inf	34	34	28.9632	ATM,AURKB,BUB1B,CCT5,CCT6A,CCT7,CCT8,CDCA5,CDK1,CDT1,CENPQ,CENPT,CHMP7,CTCF,DKC1,EZH2,GNL3,IK,MCM8,MIS12,MSH2,MTBP,RB1,RCC2,RUVBL2,SPDL1,TCP1,TERF2,TERT,TINF2,VCPIP1,WAPL,XRCC5,ZWILCH	0.225452
Mitochondrial_Translation	0.00722987	Inf	36	36	30.6669	AARS2,CHCHD1,DAP3,ERAL1,GADD45GIP1,GATB,LARS2,MRPL12,MRPL16,MRPL18,MRPL19,MRPL2,MRPL22,MRPL24,MRPL27,MRPL28,MRPL32,MRPL34,MRPL35,MRPL40,MRPL46,MRPL49,MRPL51,MRPS18C,MRPS2,MRPS26,MRPS28,MRPS31,MTG1,MTG2,MTRF1,NGRN,PTCD3,QRSL1,SHMT2,TRMT10C	0.232372
Cell_Cycle_Checkpoint	0.00733806	1.79727	83	79	70.7043	ANAPC15,APC,ARID3A,ATM,ATRIP,AURKA,AURKB,BABAM1,BCL2L1,BTG2,BUB1,BUB1B,CARM1,CCNB1,CDC20,CDC25C,CDC45,CDC5L,CDC6,CDK1,CDK2,CDKN1A,CDKN1B,CDT1,CHEK2,CLSPN,CNOT6L,CUL4A,DUSP1,E2F1,E2F4,E2F7,EIF2AK4,EME1,FANCD2,FBXO31,FOXN3,GADD45A,GEN1,HMGA2,HUS1B,IK,INTS7,KNTC1,MAD2L1,MAD2L1BP,MAD2L2,MAPK14,MDM4,MSH2,MUC1,NABP1,NBN,PCBP4,PIDD1,PLK3,PRPF19,PTPN11,RBL2,RFWD3,RPL26,RPS27L,SFN,SOX4,SPDL1,TAOK3,THOC1,T…	0.232372
Sister_Chromatid_Segregation	0.00733806	1.79727	83	79	70.7043	AKAP8L,ANAPC1,ANAPC15,ANAPC7,ANKRD53,APC,ATM,AURKB,AXIN2,BUB1,BUB1B,CCNB1,CDC20,CDC23,CDC27,CDC6,CDCA5,CDCA8,CDT1,CHMP2B,CHMP6,CHMP7,CTCF,DCTN2,DDX11,DDX12P,DIS3L2,DLGAP5,DSCC1,DUSP1,EML4,ESPL1,FBXO5,FEN1,GEN1,IK,KATNB1,KIF18A,KIF18B,KIF22,KIF23,KIF2C,KNSTRN,KNTC1,LATS1,MAD2L1,MAD2L1BP,MAD2L2,MAP10,MIS12,NCAPD3,NCAPG,NEK2,NEK6,NUDC,NUMA1,NUSAP1,PHB2,PHF13,PRC1,PTTG1,RAB11A,RACGAP1,RAN,RB1,RRS1,SG…	0.232372
Regulation_Of_Catabolic_Process	0.00790977	0.716303	327	295	278.558	AAAS,ABCA2,ABCD1,ABCD2,ABHD5,ACER2,ADAM8,ADRA2A,ADRB2,AGO2,ALAD,ANXA2,APC,APOA2,APOC1,APOC3,APOE,APP,AQP11,AREL1,ARNT,ATF6,ATG101,ATM,ATP2B4,ATP6V0A1,ATP6V0B,ATP6V1A,ATP6V1C1,AURKA,AXIN1,AXIN2,AZIN1,AZIN2,BAG3,BCL2,BCL2L11,BMF,BSCL2,BTG2,C9orf72,CAMKK2,CASP1,CBFA2T3,CD81,CDC20,CDH1,CDK4,CDKN1B,CEBPA,CHEK2,CHMP6,CIRBP,CISD2,CLN3,CLU,CNOT6L,CPT1A,CPTP,CRTC3,CSNK2A2,CST3,CTSC,CTTN,DAPK1,DAPK2,DDB1,D…	0.245031
Regulation_Of_Organelle_Organization	0.00930597	0.630915	387	347	329.669	ACTG1,ACTR3,ADCK1,ADD1,ADD3,ADPRH,ADRB2,AKAP8L,AKAP9,ANAPC1,ANAPC15,ANAPC7,ANKRD27,ANKRD53,ANXA1,ANXA2,APC,ARF1,ARHGAP17,ARHGAP18,ARHGDIA,ARHGDIB,ARHGEF18,ARL6IP1,ARPIN,ARRB2,ASAP1,ATF7IP,ATM,ATXN2,ATXN7,AURKA,AURKB,AUTS2,AVP,AXIN2,BCL2,BCL2L1,BCL2L11,BCL6,BICD1,BICD2,BID,BIK,BIN1,BMF,BRD4,BRD7,BST2,BUB1,BUB1B,C6orf89,C9orf72,CAMKK2,CAPG,CAPN2,CAPZA2,CARMIL2,CASP8,CCNB1,CCNF,CCP110,CCR7,CCT5,CCT6…	0.280136
Regulation_Of_Chromosome_Organization	0.00943616	1.37479	110	103	93.7044	AKAP8L,ANAPC1,ANAPC15,ANAPC7,APC,ATF7IP,ATM,AURKB,AUTS2,AXIN2,BCL6,BRD4,BRD7,BUB1,BUB1B,C6orf89,CCNB1,CCT5,CCT6A,CCT7,CCT8,CDC20,CDC23,CDC27,CDC6,CDCA5,CDK9,CDT1,CENPV,CHTOP,CTBP1,CTC1,CTCF,CTR9,DDX11,DKC1,DLGAP5,DUSP1,ESPL1,FBXO5,FEN1,GEN1,GLYR1,GNL3,HNRNPA2B1,HNRNPD,IK,IL1B,ING2,JARID2,JDP2,KAT7,KMT2A,KMT2E,KNTC1,LIG4,LRRK2,MAD2L1,MAD2L1BP,MAD2L2,MAP3K4,MAPKAPK5,MCM2,MCPH1,MECP2,MTF2,MUC1,MYB,M…	0.280136
																	0
