## Extended Data Table 5 for "Single-cell multi-scale footprinting reveals the modular organization of DNA regulatory elements"

### Sheet: Class II
	pathway	pval	logOR	nPathway	nDiff	expected	genes	fdr
1	Response_To_Temperature_Stimulus	0.00033282	1.69277	47	36	23.8293	Acot11,Akt1,Atm,Atxn3,Camk2d,Camk2g,Casp8,Chordc1,Cirbp,Crebbp,Dnaja2,Dnaja3,Dnajb4,Eif2b5,Eif2s1,Fos,Hdac2,Hsbp1,Hspa1b,Hspb8,Ier5,Igf1,Lpl,Lxn,Nup188,Ptges3,Rae1,Rpa3,Scara5,Seh1l,Sod1,Trp53inp1,Trpv2,Ucp2,Vcp,Ywhae	0.305862
2	Positive_Regulation_Of_Cell_Cell_Adhesion	0.0014432	1.35981	54	39	27.3783	Akt1,Bad,Cbfb,Cd44,Cd74,Cd81,Cdc42,Ceacam1,Cited2,Coro1a,Cr1l,Dnaja3,Efnb1,Egr3,Flot1,Flot2,Fyn,Gli3,Grb2,Hes1,Igf1,Il18,Lgals1,Nck2,Nfkbid,Prkcq,Ptafr,Ptpn22,Ptpn6,Rps3,Sash3,Socs1,Sox12,Syk,Tfrc,Thy1,Tjp1,Zbtb1,Zbtb16	0.464073
3	Cell_Substrate_Adhesion	0.00281826	1.07422	72	49	36.5045	Actg1,Actn4,Atrn,Atrnl1,Atxn3,Bcl2,Bcl2l11,Calr,Camsap3,Cask,Ccdc80,Cd44,Cdc42,Cdk6,Ceacam1,Coro1a,Cttn,Dapk3,Dnm2,Emp2,Epdr1,Ilk,Itga1,Itga6,Itgb1,Itgb4,Itgb7,Kdr,Kif14,Lamb2,Lgals1,Limch1,Lpxn,Mmp14,Notch1,Ntn4,Parvg,Ppard,Prkx,Rac2,Rock1,Slk,Smad6,Sned1,Taok2,Thy1,Trip6,Unc13d,Utrn	0.464073
4	Positive_Regulation_Of_Cell_Adhesion	0.00299756	1.03936	80	54	40.5605	Akt1,Atm,Bad,Calr,Cbfb,Ccdc80,Cd44,Cd74,Cd81,Cdc42,Cdk6,Ceacam1,Cited2,Coro1a,Cr1l,Dnaja3,Dnm2,Efnb1,Egr3,Emp2,Flcn,Flot1,Flot2,Fyn,Gli3,Grb2,Hes1,Igf1,Il18,Ilk,Itga6,Kdr,Lgals1,Nck2,Nfkbid,Prkcq,Ptafr,Ptpn22,Ptpn6,Rock1,Rps3,Sash3,Socs1,Sox12,Stx4a,Syk,Tfrc,Tgm2,Thy1,Tjp1,Unc13d,Utrn,Zbtb1,Zbtb16	0.464073
5	Response_To_Heat	0.00330377	1.51279	39	29	19.7732	Akt1,Atm,Atxn3,Camk2d,Camk2g,Chordc1,Crebbp,Dnaja2,Dnaja3,Dnajb4,Eif2b5,Eif2s1,Hdac2,Hsbp1,Hspa1b,Hspb8,Ier5,Igf1,Nup188,Ptges3,Rae1,Rpa3,Scara5,Seh1l,Sod1,Trp53inp1,Trpv2,Vcp,Ywhae	0.464073
6	Positive_Regulation_Of_Leukocyte_Cell_Cell_Adhesion	0.00369851	1.30046	49	35	24.8433	Akt1,Bad,Cbfb,Cd44,Cd74,Cd81,Cdc42,Coro1a,Cr1l,Dnaja3,Efnb1,Egr3,Flot2,Fyn,Gli3,Grb2,Hes1,Igf1,Il18,Lgals1,Nck2,Nfkbid,Prkcq,Ptafr,Ptpn22,Ptpn6,Rps3,Sash3,Socs1,Sox12,Syk,Tfrc,Thy1,Zbtb1,Zbtb16	0.464073
7	Rna_3_End_Processing	0.0042288	1.42418	41	30	20.7873	Ahcyl1,Casc3,Cdk9,Cpsf2,Cpsf7,Dhx38,Elac1,Fbl,Ints1,Ints7,Ints8,Magoh,Nudt21,Pabpn1,Papolg,Pnpt1,Polr3k,Rnf40,Rnps1,Scaf8,Srsf1,Srsf4,Srsf5,Srsf6,Srsf7,Supt5,Thoc2,Thoc5,Trmt10c,U2af2	0.464073
8	Import_Into_Nucleus	0.00689235	1.55897	32	24	16.2242	Akt1,Bach2,Chp1,Gemin2,Gli3,Hcls1,Hdac3,Heatr3,Kpna2,Mapk14,Mbtps1,Nup188,Nxt1,Pik3r2,Prkag1,Psen1,Pttg1ip,Ran,Snrpe,Syk,Tardbp,Tnpo3,Ufm1,Zpr1	0.464073
9	Cytoplasmic_Pattern_Recognition_Receptor_Signaling_Pathway	0.0073343	2.66997	15	13	7.6051	Casp8,Cyld,Ddx58,Hspa1b,Irak2,Irf3,Map2k6,Otulin,Phb,Ptpn22,Pum1,Tifa,Uba52	0.464073
10	Regulation_Of_Striated_Muscle_Cell_Differentiation	0.0073343	2.66997	15	13	7.6051	Bcl2,Ceacam1,Ctdp1,Cyp26b1,Fbxo22,Igf1,Mapk14,Mmp14,Nln,Notch1,Plpp7,Rbm38,Yy1	0.464073
11	Ribosome_Assembly	0.0073343	2.66997	15	13	7.6051	Abt1,Dhx30,Efl1,Mrpl20,Mrps11,Mterf3,Nip7,Nop2,Npm1,Rpl24,Rpl3,Rps28,Rpsa	0.464073
12	Rna_Processing	0.0080113	0.57396	197	118	99.8803	Aars2,Abt1,Adar,Ahcyl1,Ankrd16,Bmt2,Casc3,Cd2bp2,Cdk7,Cdk9,Chd7,Cirbp,Clk1,Cpsf2,Cpsf7,Crnkl1,Ctu1,Ddx21,Dedd2,Dhx38,Dhx8,Dimt1,Elac1,Emg1,Esf1,Fbl,Fmr1,Fxr1,Fxr2,Gemin2,Gtf2h1,Gtpbp4,Helb,Hnrnpa0,Hnrnpa3,Hnrnpd,Hnrnph1,Hnrnph2,Ints1,Ints4,Ints7,Ints8,Isg20l2,Ivns1abp,Kti12,Lsm1,Lsm10,Luc7l,Magoh,Mettl4,Mrpl1,Mrps11,Naf1,Ncor2,Nono,Nop2,Nsun3,Nudt21,Nufip1,Osgepl1,Pabpn1,Papolg,Pih1d1,Pnn,Pnpt1,P…	0.464073
13	Regulation_Of_Protein_Phosphorylation	0.00882988	0.519395	241	142	122.189	Actb,Adam17,Adar,Adcy9,Aida,Akap9,Akt1,Araf,Arrb1,Atg14,Atm,Bcl2,Bmp8a,Bmper,Cab39l,Calm1,Cbl,Ccnd3,Ccne2,Ccni,Ccnjl,Cd109,Cd44,Cd74,Cd81,Cdc25b,Cdk7,Cdk9,Cdkn3,Ceacam1,Cenpe,Chordc1,Chp1,Cit,Cks1b,Cks2,Csnk1d,Dbnl,Dupd1,Dusp2,Dusp4,Eef2k,Emp2,Erbb3,Fgd2,Flcn,Flot1,Flt4,Fmr1,Fxr1,Fxr2,Fyn,Gadd45g,Ggnbp2,Gskip,Gtf2h1,Gtpbp4,Hacd3,Hcls1,Hdac2,Hdac3,Hes1,Hhex,Hras,Ibtk,Igf1,Il18,Ilk,Insr,Irak2,Itga1…	0.464073
14	Positive_Regulation_Of_Intracellular_Signal_Transduction	0.0099041	0.597938	174	105	88.2191	Actn4,Ar,Arrb1,Atm,Bad,Bcl2,Bcl2l11,Bmper,Calr,Casp8,Cat,Cbl,Cc2d1a,Cd44,Cd74,Cd81,Cdc42,Dbnl,Ddx21,Eda2r,Erbb3,Fgd2,Flcn,Flt4,Fyn,Gadd45g,Grb2,Hacd3,Hcls1,Hdac3,Hras,Hspa1b,Igf1,Il18,Ilk,Insr,Irak2,Irf3,Itga1,Itgb1,Kdr,Klhdc10,Lamtor4,Lgals1,Ltbr,Map2k6,Map4k1,Mapk11,Mapk14,Nck2,Ndfip2,Nenf,Notch1,Nqo2,Nrg2,Ntf3,Osbpl8,Phb,Pias4,Pih1d1,Pik3cd,Pik3r2,Plcb1,Ppard,Psen1,Ptpn22,Ptpn6,Pum1,Rac2,Rap1b…	0.464073
15	Carboxylic_Acid_Transport	0.010529	1.49665	31	23	15.7172	Ceacam1,Itgb1,Lrrc8a,Lrrc8c,Lrrc8d,Map2k6,Nfkbie,Pla2g12a,Psen1,Rab3gap1,Sfxn1,Slc16a1,Slc1a3,Slc25a10,Slc25a15,Slc25a29,Slc26a10,Slc35d2,Slc38a9,Slc7a11,Slc7a5,Stx1a,Syk	0.464073
16	Positive_Regulation_Of_Protein_Localization_To_Membrane	0.010529	1.49665	31	23	15.7172	Akt1,Arf6,Bad,Bcl2,Casp8,Cd81,Chp1,Epha2,Fyn,Hras,Itgb1,Mief2,Ppp1r9b,Ppp3r1,Prnp,Rab11fip2,Slc5a3,Stx4a,Tfdp2,Trp53bp2,Ywhae,Ywhah,Zdhhc8	0.464073
17	Positive_Regulation_Of_Anion_Transport	0.0107443	0.821209	92	59	46.6446	Actb,Aimp1,Akt1,Arf6,Bad,Bap1,Bcl2,Casp8,Cd81,Cdc42,Chp1,Emd,Fyn,Gli3,Hcls1,Hdac3,Hras,Igf1,Insr,Itgb1,Kif20b,Ldlrap1,Map2k6,Mapk14,Mief2,Myo18a,Nrde2,Osbpl8,Pik3r2,Ppard,Ppid,Ppp3r1,Prnp,Psen1,Ptafr,Rab29,Rab3gap1,Rab8b,Rac2,Ran,Rhoq,Stx1a,Stx4a,Tardbp,Tfdp2,Tgfb3,Tmem30b,Tmf1,Trp53bp2,Tsg101,Ube2j2,Ubl5,Vamp8,Vegfc,Wls,Ywhae,Ywhah,Zdhhc8,Zpr1	0.464073
18	Defense_Response_To_Virus	0.0113036	1.24788	41	29	20.7873	Abcf3,Adar,Agbl5,Aimp1,Atad3a,Bcl2,Ddx21,Ddx58,Ifitm1,Ifitm2,Ifnar2,Ifnlr1,Ilf3,Irf1,Irf3,Isg15,Phb,Polr3f,Polr3k,Ptpn22,Pum1,Ripk3,Traf3ip1,Trim30a,Trim44,Tspan32,Unc13d,Vamp8,Zc3hav1	0.464073
19	Endothelium_Development	0.0117184	1.97041	20	16	10.1401	Arhgef26,Ceacam1,Edf1,Kdr,Notch1,Pecam1,Plcb1,Rap1b,Rap2c,Rock1,S1pr3,Set,Tie1,Tjp1,Tmem100,Zdhhc21	0.464073
20	Positive_Regulation_Of_T_Cell_Proliferation	0.012637	2.1919	17	14	8.61911	Cd81,Coro1a,Dnaja3,Efnb1,Hes1,Igf1,Il18,Nck2,Prkcq,Ptpn22,Rps3,Sash3,Syk,Tfrc	0.464073
21	Regulation_Of_Cell_Death	0.0137634	0.411783	342	195	173.396	Actn4,Adam17,Adar,Akt1,Ambra1,Angptl4,Ankle2,Aqp1,Ar,Araf,Arhgef11,Arhgef26,Arrb1,Atad3a,Atm,Aurka,Aven,Bad,Bcl2,Bcl2l11,Bcl2l2,Birc5,Birc6,Bnip2,Calr,Camk2d,Casp8,Cat,Cbl,Cbx4,Cd44,Cd74,Cdc42,Ceacam1,Cfl1,Chp1,Cited2,Coro1a,Cpeb4,Crebbp,Ctnna1,Ctsb,Ctsd,Ctsh,Cttn,Cyld,Dapk3,Dedd2,Dnaja3,Dnm2,Eef2k,Egln3,Egr3,Eif2s1,Elk1,Erbb3,Eya1,Fbxo11,Fem1b,Fgd2,Flcn,Flt4,Fos,Fxn,Fyn,Fzd9,Gadd45g,Gclm,Gimap8,…	0.464073
22	Positive_Regulation_Of_Protein_Phosphorylation	0.0143445	0.6223	148	90	75.0369	Adam17,Adcy9,Akap9,Akt1,Araf,Arrb1,Atg14,Atm,Bcl2,Bmp8a,Cab39l,Calm1,Ccnd3,Cd44,Cd74,Cd81,Cdc25b,Cdk9,Cenpe,Cks1b,Cks2,Csnk1d,Dbnl,Emp2,Erbb3,Fgd2,Flcn,Flot1,Flt4,Fmr1,Fxr1,Fxr2,Fyn,Gadd45g,Hacd3,Hcls1,Hdac2,Hdac3,Hes1,Hras,Igf1,Il18,Ilk,Insr,Irak2,Itga1,Kdr,Kif14,Limch1,Map2k6,Map4k1,Mapk11,Mapk14,Mapkap1,Nbn,Ntf3,Osbpl8,Pecam1,Phb,Pih1d1,Plk1,Ppp1r9a,Prkag1,Prnp,Psen1,Rap2c,Ripk3,Rps3,Sdcbp,Sem…	0.464073
23	Regulation_Of_Protein_Localization_To_Cell_Periphery	0.0144861	1.63425	25	19	12.6752	Actb,Akt1,Ap2m1,Ar,Arf6,Epha2,Hras,Itgb1,Ldlrap1,Mmp14,Plk1,Ppp1r9b,Rab11fip2,Rhoq,Sapcd2,Stx4a,Tmem59,Vamp8,Zdhhc8	0.464073
24	Positive_Regulation_Of_Ion_Transport	0.0145428	0.682695	118	73	59.8268	Actb,Actn4,Ahcyl1,Aimp1,Akap9,Akt1,Arf6,Bad,Bap1,Bcl2,Calm1,Casp8,Cd81,Cdc42,Chp1,Dnm2,Emd,Fgf12,Fyn,Gli3,Hap1,Hcls1,Hdac3,Hras,Igf1,Insr,Itgb1,Kcnip2,Kif20b,Ldlrap1,Map2k6,Mapk14,Mief2,Myo18a,Nrde2,Osbpl8,Pik3r2,Plcg1,Ppard,Ppid,Ppp3r1,Prnp,Psen1,Ptafr,Rab29,Rab3gap1,Rab8b,Rac2,Ran,Rhoq,Stim2,Stx1a,Stx4a,Tardbp,Tfdp2,Tgfb3,Thy1,Tmem30b,Tmf1,Trp53bp2,Trpc6,Trpv2,Tsg101,Ube2j2,Ubl5,Vamp8,Vegfc,Wls…	0.464073
25	Negative_Regulation_Of_Neuron_Apoptotic_Process	0.015934	1.4316	30	22	15.2102	Ambra1,Arrb1,Bcl2,Coro1a,Cpeb4,Erbb3,Fyn,Fzd9,Gclm,Grn,Hras,Kif14,Naip2,Nfatc4,Nono,Ntf3,Oxr1,Psen1,Set,Sod1,Tgfb3,Zpr1	0.464073
26	Biological_Process_Involved_In_Interaction_With_Host	0.0159775	0.976602	57	38	28.8994	Bad,Bcl2l11,Casp8,Cbl,Cd74,Cd81,Chmp2b,Cr1l,Ctsl,Ddb1,Epha2,Grb2,Hspa1b,Ifitm1,Ifitm2,Insr,Itgb1,Itgb7,Kpna2,Lgals1,Npc1,Pabpn1,Phb,Ppid,Rpsa,Rraga,Scarb2,Tfrc,Thoc2,Thoc5,Trim14,Trim30a,Trim68,Tsg101,Vamp8,Vapb,Vps4b,Wwp2	0.464073
27	Ribonucleoprotein_Complex_Biogenesis	0.0161847	0.759603	95	60	48.1656	Abt1,Adar,Atm,Bmt2,Cd2bp2,Chd7,Cpsf7,Crnkl1,Ddx21,Dhx30,Dimt1,Efl1,Eif3c,Eif3h,Emg1,Esf1,Fbl,Gemin2,Gtpbp4,Heatr3,Helb,Isg20l2,Luc7l,Mrpl1,Mrpl20,Mrps11,Mterf3,Naf1,Nip7,Nop2,Npm1,Nsun3,Nudt21,Nufip1,Pih1d1,Pop7,Prpf18,Ptges3,Ran,Rpl24,Rpl3,Rps2,Rps28,Rpsa,Rrp36,Ruvbl1,Sf3a1,Snrpe,Srsf1,Srsf5,Srsf6,Strap,Surf6,Suv39h1,Trmt112,Tsr1,Tsr2,Utp15,Utp23,Wdr77	0.464073
28	Cell_Matrix_Adhesion	0.0163277	1.19633	40	28	20.2803	Actg1,Bcl2,Bcl2l11,Camsap3,Cask,Cd44,Cdk6,Ceacam1,Cttn,Dapk3,Emp2,Epdr1,Ilk,Itga1,Itgb1,Itgb4,Itgb7,Kdr,Limch1,Mmp14,Parvg,Rock1,Slk,Sned1,Taok2,Thy1,Trip6,Utrn	0.464073
29	Positive_Regulation_Of_Cellular_Protein_Localization	0.0165183	0.858081	71	46	35.9975	Akt1,Arf6,Bad,Bap1,Bcl2,Casp8,Cd81,Cdt1,Cep250,Chp1,Epha2,Fyn,Gli3,Hcls1,Hdac3,Hras,Itgb1,Mapk14,Mepce,Mief2,Pik3r2,Plk1,Ppp1r9b,Ppp3r1,Prnp,Psen1,Rab11fip2,Rac2,Ran,Rtn4,Sesn2,Slc5a3,Stk11,Stx4a,Tardbp,Tfdp2,Tfrc,Trp53bp2,Tsg101,Tyrobp,Ube2j2,Ubl5,Ywhae,Ywhah,Zdhhc8,Zpr1	0.464073
30	Cell_Substrate_Junction_Organization	0.0167569	1.73592	22	17	11.1541	Actg1,Arf6,Bcl2,Camsap3,Cttn,Dapk3,Itga6,Itgb4,Kdr,Limch1,Mmp14,Rab8b,Rock1,Slk,Taok2,Thy1,Trip6	0.464073
31	Negative_Regulation_Of_Protein_Modification_By_Small_Protein_Conjugation_Or_Removal	0.0167569	1.73592	22	17	11.1541	Akt1,Arrb1,Chp1,Fyn,Gtpbp4,Hmg20a,Hspa1b,Isg15,Ivns1abp,Otub1,Prmt3,Psen1,Rps3,Spry2,Trim44,U2af2,Ubxn1	0.464073
32	Ribosome_Biogenesis	0.0179199	0.940061	59	39	29.9134	Abt1,Bmt2,Chd7,Ddx21,Dhx30,Dimt1,Efl1,Emg1,Esf1,Fbl,Gtpbp4,Heatr3,Helb,Isg20l2,Mrpl1,Mrpl20,Mrps11,Mterf3,Naf1,Nip7,Nop2,Npm1,Nsun3,Pih1d1,Pop7,Ran,Rpl24,Rpl3,Rps2,Rps28,Rpsa,Rrp36,Surf6,Suv39h1,Trmt112,Tsr1,Tsr2,Utp15,Utp23	0.464073
33	Regulation_Of_Cellular_Response_To_Stress	0.0183602	0.573343	160	96	81.121	Aida,Akt1,Amfr,Ankle1,Atf6b,Atm,Atxn3,Bad,Bcl2,Bcl2l11,Camk2d,Camk2g,Cd44,Cd74,Cdc42,Cdk6,Cdk9,Cebpg,Chordc1,Crebbp,Cyld,Dact1,Eda2r,Eya1,Fem1b,Flt4,Fmr1,Foxm1,Fut8,Fxr1,Fxr2,Fyn,Gadd45g,Gch1,Grina,Grn,Hdac3,Helb,Herpud1,Hmga1,Hras,Hsbp1,Hspa1b,Hspa5,Hspb8,Ier5,Kdm4d,Klf4,Klhdc10,Klk8,Kremen1,Lancl1,Ltbr,Mapkap1,Men1,Nck2,Nono,Npm1,Nuak1,Nudt16l1,Nup188,Otub1,Oxr1,Pias4,Plcb1,Pnpt1,Polq,Ptges3,Pt…	0.464073
34	Positive_Regulation_Of_Immune_System_Process	0.0190672	0.565918	162	97	82.135	Actb,Actg1,Adam17,Akirin1,Akt1,Arpc5,Atp11c,Bad,Baiap2,Bcl2,Blnk,Calr,Casp8,Cbfb,Cd74,Cd81,Cdc42,Ceacam1,Coro1a,Cr1l,Crebbp,Cul1,Ddx21,Ddx58,Dnaja3,Efnb1,Egr3,Eif2b5,Elf1,Fes,Flot2,Fos,Fyn,Gli3,Grb2,H2-Q4,Hcls1,Hes1,Hras,Igf1,Il18,Irf3,Klhl6,Lgals1,Lpxn,Mmp14,Myo18a,Nck2,Nfkbid,Nono,Phb,Pik3cd,Pik3r2,Plcg1,Polr3f,Prkcq,Prnp,Psen1,Psma3,Psmb10,Psmb2,Psmb4,Psmb8,Psmd12,Psmd14,Psmd2,Psmf1,Ptafr,Ptpn…	0.464073
35	Hematopoietic_Progenitor_Cell_Differentiation	0.0197967	1.21404	37	26	18.7592	Adar,Agpat5,Bcl2,Cbfb,Flcn,Flt4,Hes1,Kdr,Lmo2,Notch1,Nudt21,Psen1,Psma3,Psmb10,Psmb2,Psmb4,Psmb8,Psmd12,Psmd14,Psmd2,Psmf1,Ptpn6,Spi1,Tal1,Zbtb1,Zfp784	0.464073
36	Mrna_3_End_Processing	0.0198227	1.32578	32	23	16.2242	Ahcyl1,Casc3,Cdk9,Cpsf2,Cpsf7,Dhx38,Magoh,Nudt21,Pabpn1,Papolg,Pnpt1,Rnf40,Rnps1,Scaf8,Srsf1,Srsf4,Srsf5,Srsf6,Srsf7,Supt5,Thoc2,Thoc5,U2af2	0.464073
37	Ncrna_Metabolic_Process	0.0208154	0.734414	94	59	47.6586	Aars2,Abt1,Adar,Aimp1,Ankrd16,Bmt2,Chd7,Ctu1,Ddx21,Dedd2,Dimt1,Dis3l2,Dtd2,Elac1,Emg1,Esf1,Farsa,Fbl,Gtpbp4,Helb,Hras,Ints1,Ints4,Ints7,Ints8,Isg20l2,Kti12,Lars2,Mepce,Mettl4,Mrpl1,Mrps11,Naf1,Nop2,Nsun3,Osgepl1,Pars2,Pih1d1,Pld6,Pnpt1,Polr3k,Pop7,Ran,Rars2,Rps2,Rps28,Rrp36,Sepsecs,Suv39h1,Trmt10b,Trmt10c,Trmt112,Tsen15,Tsr1,Tsr2,Utp15,Utp23,Vars,Yars2	0.464073
38	Amino_Acid_Transmembrane_Transport	0.0211485	2.08407	16	13	8.1121	Itgb1,Lrrc8a,Lrrc8c,Lrrc8d,Psen1,Sfxn1,Slc1a3,Slc25a15,Slc25a29,Slc38a9,Slc7a11,Slc7a4,Slc7a5	0.464073
39	Inositol_Phosphate_Metabolic_Process	0.0211485	2.08407	16	13	8.1121	Calm1,Impa1,Impa2,Inpp4b,Inpp5b,Ippk,Lhcgr,Ocrl,Plcb1,Plcb2,Plcb3,Plcg1,Ptafr	0.464073
40	Signal_Transduction_In_Absence_Of_Ligand	0.0211485	2.08407	16	13	8.1121	Akt1,Bad,Bcl2,Bcl2l11,Bcl2l2,Ctnna1,Dapk3,Erbb3,Eya1,Fyn,Hspa1b,Mknk2,Wwox	0.464073
41	Positive_Regulation_Of_Phosphorus_Metabolic_Process	0.0214786	0.521287	181	107	91.7682	Adam17,Adcy9,Akap9,Akt1,Ambra1,Ankle2,Ar,Araf,Arrb1,Atg14,Atm,Bad,Bcl2,Bmp8a,Cab39l,Calm1,Ccnd3,Cd44,Cd74,Cd81,Cdc25b,Cdc42,Cdk9,Cenpe,Chp1,Cks1b,Cks2,Csnk1d,Dbnl,Dusp12,Emp2,Epha2,Ephb4,Erbb3,Fgd2,Flcn,Flot1,Flt4,Fmr1,Fxr1,Fxr2,Fyn,Gadd45g,Hacd3,Hcls1,Hdac2,Hdac3,Hes1,Hras,Igf1,Il18,Ilk,Insr,Irak2,Itga1,Itga6,Kdr,Kif14,Lhcgr,Limch1,Lmtk2,Map2k6,Map4k1,Mapk11,Mapk14,Mapkap1,Nbn,Nsmf,Ntf3,Osbpl8,P…	0.464073
42	Antigen_Receptor_Mediated_Signaling_Pathway	0.0217873	0.9372	56	37	28.3924	Bcl2,Blnk,Cbfb,Cd81,Ceacam1,Cul1,Eif2b5,Elf1,Fyn,Hras,Klhl6,Lpxn,Nfkbid,Pik3cd,Pik3r2,Plcg1,Prkcq,Prnp,Psen1,Psma3,Psmb10,Psmb2,Psmb4,Psmb8,Psmd12,Psmd14,Psmd2,Psmf1,Ptpn22,Ptpn6,Rab29,Rps3,Spg21,Stk11,Syk,Themis2,Thy1	0.464073
43	Negative_Regulation_Of_Neuron_Death	0.0222688	1.07344	44	30	22.3083	Akt1,Ambra1,Arrb1,Bcl2,Cbl,Coro1a,Cpeb4,Erbb3,Fyn,Fzd9,Gclm,Grn,Hras,Kif14,Naip2,Nenf,Nfatc4,Nono,Ntf3,Oxr1,Psen1,Serpinf1,Set,Slc7a11,Sod1,Tgfb3,Tmem259,Traf2,Vps35,Zpr1	0.464073
44	Endosome_To_Lysosome_Transport	0.0223585	2.42713	13	11	6.59108	Atg14,Chmp2b,Hook2,Mvb12a,Rilp,Tgfbrap1,Tsg101,Ubxn6,Vcp,Vps41,Vps4b	0.464073
45	Ribonucleoprotein_Complex_Subunit_Organization	0.0236559	0.974779	51	34	25.8573	Abt1,Adar,Atm,Cd2bp2,Cpsf7,Crnkl1,Dhx30,Dhx8,Eif3c,Eif3h,Gemin2,Luc7l,Mrpl20,Mrps11,Naf1,Nop2,Nudt21,Nufip1,Pih1d1,Prpf18,Ptges3,Rpl24,Rpl3,Rps28,Rpsa,Ruvbl1,Sf3a1,Snrpe,Srsf1,Srsf5,Srsf6,Strap,Vcp,Wdr77	0.464073
46	Positive_Regulation_Of_Transmembrane_Transport	0.0238731	1.36356	29	21	14.7032	Actn4,Akap9,Akt1,Calm1,Chp1,Dnm2,Hap1,Igf1,Insr,Itgb1,Kcnip2,Mapk14,Osbpl8,Plcg1,Psen1,Ptafr,Rhoq,Stim2,Thy1,Trpc6,Wnk4	0.464073
47	Regulation_Of_Phosphorus_Metabolic_Process	0.0238942	0.395332	315	179	159.707	Actb,Adam17,Adar,Adcy9,Aida,Akap9,Akt1,Ambra1,Ankle2,Ar,Araf,Arrb1,Atg14,Atm,Bad,Bcl2,Bmp8a,Bmper,Cab39l,Calm1,Camsap3,Cbl,Ccnd3,Ccne2,Ccni,Ccnjl,Cd109,Cd2bp2,Cd44,Cd74,Cd81,Cdc25b,Cdc42,Cdk7,Cdk9,Cdkn3,Ceacam1,Cenpe,Chordc1,Chp1,Cit,Cks1b,Cks2,Csnk1d,Dbnl,Dupd1,Dusp12,Dusp2,Dusp4,Eef2k,Emp2,Epha2,Ephb4,Erbb3,Farp1,Fbp1,Fgd2,Flcn,Flot1,Flt4,Fmr1,Fxr1,Fxr2,Fyn,Gadd45g,Ggnbp2,Gpatch2,Gskip,Gtf2h1,G…	0.464073
48	Positive_Regulation_Of_Intracellular_Transport	0.0242389	0.901657	58	38	29.4064	Bad,Bap1,Bcl2,Casp8,Cd81,Cdc42,Chp1,Dync1h1,Emd,Fyn,Gli3,Hcls1,Hdac3,Hras,Kif20b,Ldlrap1,Mapk14,Mief2,Nrde2,Pik3r2,Ppp3r1,Prnp,Psen1,Rab29,Rac2,Ran,Spag5,Stk11,Tardbp,Tbc1d20,Tfdp2,Tmem30b,Trp53bp2,Ube2j2,Ubl5,Ywhae,Ywhah,Zpr1	0.464073
49	Amino_Acid_Transport	0.0264139	1.64754	21	16	10.6471	Itgb1,Lrrc8a,Lrrc8c,Lrrc8d,Nfkbie,Psen1,Rab3gap1,Sfxn1,Slc1a3,Slc25a15,Slc25a29,Slc38a9,Slc7a11,Slc7a4,Slc7a5,Stx1a	0.477815
50	Positive_Regulation_Of_Lymphocyte_Differentiation	0.0264139	1.64754	21	16	10.6471	Atp11c,Bad,Cbfb,Cd74,Cr1l,Egr3,Gli3,Il18,Mmp14,Nfkbid,Sash3,Socs1,Sox12,Syk,Zbtb1,Zbtb16	0.477815
51	Regulation_Of_Protein_Localization_To_Membrane	0.0265164	0.934121	53	35	26.8713	Actb,Akt1,Ap2m1,Ar,Arf6,Bad,Bcl2,Casp8,Cd81,Chp1,Epha2,Fyn,Fzd9,Gdi1,Hras,Itgb1,Ldlrap1,Mief2,Mmp14,Ppp1r9b,Ppp3r1,Prnp,Rab11fip2,Rhoq,Shisa7,Slc5a3,Slc7a11,Stx4a,Tfdp2,Tmem59,Trp53bp2,Vamp8,Ywhae,Ywhah,Zdhhc8	0.477815
52	Regulation_Of_Muscle_Cell_Differentiation	0.0287088	1.41092	26	19	13.1822	Bcl2,Bnip2,Cdc42,Cdk9,Ceacam1,Ctdp1,Ctnna1,Cyp26b1,Fbxo22,Igf1,Mapk11,Mapk14,Mmp14,Nln,Notch1,Pias1,Plpp7,Rbm38,Yy1	0.494752
53	Immune_Response_Regulating_Signaling_Pathway	0.0297577	0.764194	79	50	40.0535	Actb,Actg1,Arpc5,Baiap2,Bcl2,Blnk,Calm1,Cbfb,Cd81,Cdc42,Ceacam1,Cr1l,Crebbp,Ctsh,Cul1,Eif2b5,Elf1,Fos,Fyn,Grb2,Hras,Klhl6,Lpxn,Nfkbid,Pik3cd,Pik3r2,Plcg1,Ppp3r1,Prkcq,Prnp,Psen1,Psma3,Psmb10,Psmb2,Psmb4,Psmb8,Psmd12,Psmd14,Psmd2,Psmf1,Ptpn22,Ptpn6,Rab29,Rps3,Spg21,Stk11,Syk,Themis2,Thy1,Tyrobp	0.494752
54	Regulation_Of_Protein_Modification_Process	0.0303589	0.371764	326	184	165.284	Actb,Adam17,Adar,Adcy9,Aida,Akap9,Akt1,Ankle2,Araf,Arrb1,Atg14,Atm,Bcl2,Bmp8a,Bmper,Cab39l,Calm1,Camk2d,Cbl,Ccnd3,Ccne2,Ccni,Ccnjl,Cd109,Cd44,Cd74,Cd81,Cdc20,Cdc25b,Cdk7,Cdk9,Cdkn3,Ceacam1,Cenpe,Chordc1,Chp1,Cit,Cks1b,Cks2,Csnk1d,Dbnl,Dcun1d1,Dupd1,Dusp2,Dusp4,Eef2k,Emp2,Epas1,Erbb3,Fgd2,Flcn,Flot1,Flt4,Fmr1,Fxr1,Fxr2,Fyn,Gadd45g,Ggnbp2,Gskip,Gtf2h1,Gtpbp4,Hacd3,Hcls1,Hdac2,Hdac3,Herpud1,Hes1,Hhe…	0.494752
55	Myotube_Differentiation	0.030704	1.77593	18	14	9.12611	Bcl2,Cd53,Cd81,Ceacam1,Cyp26b1,Fbxo22,Flot1,Igf1,Mapk14,Mmp14,Nln,Notch1,Plpp7,Rbm38	0.494752
56	Protein_Phosphorylation	0.031282	0.36718	330	186	167.312	Abi2,Actb,Adam17,Adar,Adck1,Adcy9,Aida,Akap9,Akt1,Araf,Arrb1,Atg14,Atm,Aurka,Baz1b,Bcl2,Birc5,Birc6,Bmp8a,Bmper,Cab39l,Calm1,Camk2d,Camk2g,Cask,Cbl,Ccnd3,Ccne2,Ccni,Ccnjl,Cd109,Cd44,Cd74,Cd81,Cdc25b,Cdc42bpg,Cdk6,Cdk7,Cdk9,Cdkn3,Ceacam1,Cenpe,Chordc1,Chp1,Cit,Cks1b,Cks2,Clk1,Csnk1d,Dapk3,Dbnl,Dupd1,Dusp2,Dusp4,Dyrk2,Eef2k,Eif2s1,Emp2,Epha2,Ephb4,Erbb3,Fam20c,Fes,Fgd2,Flcn,Flot1,Flt4,Fmr1,Fxr1,Fxr…	0.494752
57	Apoptotic_Process	0.0322463	0.3354	400	223	202.803	Actn4,Adam17,Adar,Ahcyl1,Aimp1,Akt1,Ambra1,Angptl4,Ankle2,Aqp1,Ar,Araf,Arf6,Arhgef11,Arhgef26,Arrb1,Atad3a,Atg4d,Atm,Aurka,Aven,Bad,Bcl2,Bcl2l11,Bcl2l2,Birc5,Birc6,Bnip2,Calr,Camk2d,Casp8,Cat,Cbl,Cbx4,Cd44,Cd74,Cdc42,Ceacam1,Cfl1,Cit,Cited2,Coro1a,Cpeb4,Crebbp,Ctnna1,Ctsb,Ctsd,Ctsh,Ctsl,Cttn,Cul1,Cyld,Dapk3,Dedd2,Dnaja3,Dnm2,Dpp8,Dyrk2,Eda2r,Eef2k,Egln3,Egr3,Eif2s1,Eif5a,Epha2,Erbb3,Eya1,Fbxo11,F…	0.494752
58	Regulation_Of_Proteasomal_Protein_Catabolic_Process	0.0323093	0.930785	50	33	25.3503	Akt1,Araf,Atxn3,Aurka,Cdc20,Csnk1d,Desi1,Eif3h,Fbxo22,Fmr1,Gabarapl2,Hectd1,Herpud1,Hspa1b,Osbpl7,Pias1,Plk1,Psen1,Psmd14,Psmf1,Rnf19a,Rnf40,Rybp,Sdcbp,Tmem259,Tmf1,Trib2,Ubqln1,Ubqln2,Ubxn1,Vcp,Wac,Zer1	0.494752
59	Regulation_Of_Cell_Adhesion	0.0326483	0.535043	143	85	72.5019	Actg1,Actn4,Adam22,Akt1,Atm,Atxn3,Bad,Bcl2,Calr,Camsap3,Cask,Cbfb,Ccdc80,Cd44,Cd74,Cd81,Cdc42,Cdk6,Ceacam1,Cited2,Coro1a,Cr1l,Cytip,Dapk3,Dnaja3,Dnm2,Efnb1,Egr3,Emp2,Epha2,Erbb3,Fes,Flcn,Flot1,Flot2,Fyn,Gli3,Grb2,Gtpbp4,Hes1,Igf1,Il18,Ilk,Irf1,Itga6,Jag2,Kdr,Kif14,Klf4,Lgals1,Limch1,Lpxn,Mapk14,Mmp14,Nck2,Nfkbid,Notch1,Nuak1,Plxnc1,Prkcq,Prkg1,Prkx,Prnp,Ptafr,Ptpn22,Ptpn6,Rac2,Rock1,Rps3,Sash3,Se…	0.494752
60	Positive_Regulation_Of_Cellular_Protein_Catabolic_Process	0.0331452	1.08757	38	26	19.2662	Akt1,Atxn3,Aurka,Cd81,Cdc20,Csnk1d,Dact1,Fbxo22,Fmr1,Hectd1,Herpud1,Hspa1b,Osbpl7,Pias1,Plk1,Psen1,Pttg1ip,Rnf19a,Rnf40,Tmem259,Trib2,Ubqln1,Ubqln2,Vcp,Vps35,Zer1	0.494752
61	Neuron_Death	0.0339543	0.724534	83	52	42.0815	Akt1,Ambra1,Arrb1,Atm,Bad,Bcl2,Bcl2l11,Casp8,Cbl,Cdc42,Chp1,Cit,Coro1a,Cpeb4,Egln3,Eif2s1,Elk1,Erbb3,Fos,Fyn,Fzd9,Gclm,Grn,Hras,Hspa5,Itga1,Kif14,Lancl1,Max,Naip2,Nenf,Nfatc4,Nono,Nqo2,Nsmf,Ntf3,Oxr1,Prnp,Psen1,Rab29,Serpinf1,Set,Slc7a11,Sod1,Tgfb3,Tlr6,Tmem259,Traf2,Trp53bp2,Tyrobp,Vps35,Zpr1	0.494752
62	Response_To_Ketone	0.0347183	1.17284	33	23	16.7312	Acaca,Akt1,Aqp1,Ar,Bad,Calm1,Calr,Cbl,Cbx3,Elk1,Fos,Fosb,Hnrnpd,Klf4,Map4k1,Mtap,Ppp1r9b,Ptafr,Serpinf1,Slit2,Tfap4,Tgfb3,Usp8	0.494752
63	Non_Motile_Cilium_Assembly	0.0349933	1.96768	15	12	7.6051	Atmin,C2cd3,Cep250,Cep350,Csnk1d,Dnm2,Gorab,Hap1,Ift140,Ift172,Mapre1,Tmem216	0.494752
64	Positive_Regulation_Of_Nucleocytoplasmic_Transport	0.0349933	1.96768	15	12	7.6051	Emd,Gli3,Hcls1,Hdac3,Mapk14,Nrde2,Pik3r2,Psen1,Ran,Tardbp,Ywhae,Zpr1	0.494752
65	Ribosomal_Small_Subunit_Biogenesis	0.0349933	1.96768	15	12	7.6051	Abt1,Emg1,Helb,Mrps11,Npm1,Rps28,Rpsa,Rrp36,Surf6,Tsr1,Tsr2,Utp23	0.494752
66	Nuclear_Transport	0.0361085	0.706197	85	53	43.0955	Ahcyl1,Akt1,Ankle1,Bach2,Calr,Casc3,Chp1,Cpsf2,Ddx19b,Desi1,Dhx38,Eif5a,Emd,Gemin2,Gli3,Hcls1,Hdac3,Heatr3,Hhex,Hmga1,Kpna2,Magoh,Mapk14,Mbtps1,Npm1,Nrde2,Nup188,Nxt1,Pabpn1,Pik3r2,Ppp1cc,Prkag1,Psen1,Pttg1ip,Rae1,Ran,Rnps1,Seh1l,Snrpe,Srsf1,Srsf4,Srsf5,Srsf6,Srsf7,Syk,Tardbp,Thoc2,Thoc5,Tnpo3,U2af2,Ufm1,Ywhae,Zpr1	0.502783
67	Regulation_Of_Cell_Substrate_Adhesion	0.0380075	1.02652	40	27	20.2803	Actg1,Actn4,Atxn3,Bcl2,Calr,Camsap3,Cask,Ccdc80,Cdc42,Cdk6,Ceacam1,Dapk3,Dnm2,Emp2,Ilk,Itga6,Kdr,Lgals1,Limch1,Mmp14,Notch1,Rac2,Rock1,Slk,Thy1,Unc13d,Utrn	0.518486
68	Regulation_Of_Small_Molecule_Metabolic_Process	0.0383646	0.734113	78	49	39.5465	Acaca,Adipor1,Akt1,Bad,Cd74,Ceacam1,Ddb1,Dgat2,Dusp12,Dyrk2,Fbp1,Flcn,Igf1,Insr,Lcmt1,Ldlrap1,Lhcgr,Mbtps1,Mvd,Ncor2,Nln,Nup188,Pdp1,Pdpr,Phlda2,Ppard,Prkag1,Psen1,Psma3,Psmb10,Psmb2,Psmb4,Psmb8,Psmd12,Psmd14,Psmd2,Psmf1,Ptafr,Rae1,Ran,Rdh10,Sc5d,Sdhaf3,Seh1l,Sesn2,Slc7a11,Sod1,Ttc39b,Vcp	0.518486
69	Regulation_Of_Cation_Transmembrane_Transport	0.039419	0.927142	47	31	23.8293	Actn4,Akap9,Calm1,Camk2d,Chd7,Chp1,Coro1a,Dnm2,Fgf12,Fmr1,Fyn,Gem,Hap1,Itgb1,Kcnip1,Kcnip2,Plcg1,Prnp,Ptpn6,Rem1,Shisa7,Snta1,Stim2,Thy1,Tspan13,Ubqln1,Utrn,Wnk4,Wwp2,Ywhae,Ywhah	0.525015
70	Regulation_Of_Cellular_Response_To_Heat	0.0411455	1.55352	20	15	10.1401	Atm,Camk2d,Camk2g,Chordc1,Crebbp,Hsbp1,Hspa1b,Hspb8,Ier5,Nup188,Ptges3,Rae1,Rpa3,Seh1l,Ywhae	0.540182
71	Regulation_Of_Receptor_Mediated_Endocytosis	0.04297	1.332	25	18	12.6752	Ankrd13d,Arf6,Arrb1,Cbl,Dnm2,Flot1,Fmr1,Insr,Ldlrap1,Neu3,Ntf3,Rin3,Sdcbp,Sgip1,Syk,Ubqln2,Unc119,Wdr54	0.55343
72	Leukocyte_Cell_Cell_Adhesion	0.043359	0.745154	73	46	37.0115	Akt1,Bad,Cbfb,Cd44,Cd74,Cd81,Cdc42,Ceacam1,Coro1a,Cr1l,Dnaja3,Efnb1,Egr3,Flot2,Fyn,Gli3,Grb2,Hes1,Igf1,Il18,Irf1,Itgb1,Itgb7,Klf4,Lgals1,Nck2,Nfkbid,Pecam1,Prkcq,Prnp,Ptafr,Ptpn22,Ptpn6,Rac2,Rock1,Rps3,Sash3,Sema4d,Socs1,Sox12,Syk,Tfrc,Thy1,Zbtb1,Zbtb16,Zdhhc21	0.55343
73	Regulation_Of_Response_To_Stress	0.0443074	0.383304	259	147	131.315	Actg1,Adar,Aida,Akt1,Amfr,Ankle1,Atf6b,Atm,Atxn3,Bad,Bap1,Bcl2,Bcl2l11,Camk2d,Camk2g,Cask,Cd109,Cd44,Cd74,Cd81,Cdc42,Cdk6,Cdk9,Ceacam1,Cebpg,Chordc1,Cr1l,Crebbp,Cul1,Cyld,Dact1,Ddx58,Eda2r,Enpp4,Eya1,Fem1b,Flt4,Fmr1,Foxm1,Fut8,Fxr1,Fxr2,Fyn,Gadd45g,Gch1,Grina,Grn,Hdac3,Helb,Herpud1,Hmga1,Hras,Hsbp1,Hspa1b,Hspa5,Hspb8,Ier5,Ifnar2,Ifngr2,Ifnlr1,Igf1,Il18,Irf1,Irf3,Itgb1,Kdm4d,Klf4,Klhdc10,Klk8,Krem…	0.557788
74	Regulation_Of_T_Cell_Activation	0.045489	0.747254	65	41	32.9554	Akt1,Bad,Cbfb,Cd74,Cd81,Cdc42,Ceacam1,Coro1a,Cr1l,Cyp26b1,Dnaja3,Efnb1,Egr3,Flot2,Fyn,Gli3,Grb2,Hes1,Igf1,Il18,Irf1,Lgals1,Nck2,Nfkbid,Prkcq,Prnp,Ptpn22,Ptpn6,Rac2,Ripk3,Rps3,Sash3,Sh3rf1,Socs1,Sod1,Sox12,Syk,Tfrc,Thy1,Zbtb1,Zbtb16	0.564924
75	Response_To_Virus	0.047153	0.790921	58	37	29.4064	Abcf3,Adar,Agbl5,Aimp1,Atad3a,Bcl2,Cdk6,Cfl1,Ddx21,Ddx58,Fmr1,Hmga1,Ifitm1,Ifitm2,Ifnar2,Ifngr2,Ifnlr1,Ilf3,Irf1,Irf3,Isg15,Ivns1abp,Mapk11,Mapk14,Phb,Polr3f,Polr3k,Ptpn22,Pum1,Ripk3,Traf3ip1,Trim30a,Trim44,Tspan32,Unc13d,Vamp8,Zc3hav1	0.571106
76	Positive_Regulation_Of_Cell_Activation	0.0488678	0.723109	67	42	33.9694	Akt1,Atp11c,Bad,Bcl2,Cbfb,Cd74,Cd81,Cdc42,Coro1a,Cr1l,Dnaja3,Efnb1,Egr3,Flot2,Fyn,Gli3,Grb2,Hes1,Igf1,Il18,Lgals1,Mmp14,Nck2,Nfkbid,Prkcq,Ptafr,Ptpn22,Ptpn6,Rps3,Sash3,Sh3kbp1,Socs1,Sox12,Stx4a,Syk,Tfrc,Thy1,Tlr6,Tyrobp,Vamp8,Zbtb1,Zbtb16	0.571106
77	Trna_Metabolic_Process	0.0496581	1.10779	32	22	16.2242	Aars2,Aimp1,Ankrd16,Ctu1,Dtd2,Elac1,Farsa,Kti12,Lars2,Nsun3,Osgepl1,Pars2,Polr3k,Pop7,Rars2,Sepsecs,Trmt10b,Trmt10c,Trmt112,Tsen15,Vars,Yars2	0.571106

### Sheet: Class I
	pathway	pval	logOR	nPathway	nDiff	expected	genes	fdr
1	T_Cell_Differentiation_Involved_In_Immune_Response	0.00525199	2.6335	16	14	8.50955	Bcl3,Gata3,Gpr183,Il18r1,Il6ra,Jak3,Loxl3,Malt1,Ptger4,Rc3h1,Rorc,Spn,Stat3,Zfpm1	1
2	Positive_Regulation_Of_Neuron_Projection_Development	0.0147455	1.48029	29	22	15.4236	Alk,Ankrd27,Arhgap35,Cntn1,Creb3l2,Cyfip1,Dbnl,Fkbp1b,Fyn,Hspa5,Iqgap1,Katnb1,Lyn,Magi2,Nme2,Nptn,P3h1,Ror2,Scarb2,Scarf1,Serpini1,Zdhhc15	1
3	Thioester_Biosynthetic_Process	0.0250381	1.93977	16	13	8.50955	Acly,Acsl1,Acsl4,Acss1,Acss2,H2-Ke6,Mlycd,Mpc2,Pdha1,Pdk3,Pdp1,Scd1,Slc25a1	1
4	Dna_Packaging	0.0310487	1.03576	43	30	22.8694	Aifm1,Anp32b,Asf1b,Ccnb1,Cenpu,Cenpw,H3f3a,Hat1,Hdac1,Hmgb2,Mbd3,Mcm2,Mis18a,Mis18bp1,Mphosph8,Naa10,Naa60,Nap1l3,Ncapd2,Ncapg,Ncapg2,Phf8,Psme4,Rbbp4,Rsf1,Srpk1,Tet1,Trim28,Tspyl2,Ubn1	1
5	Response_To_Molecule_Of_Bacterial_Origin	0.0329134	0.96002	51	35	27.1242	Adam9,Alad,Bcl10,Cactin,Casp3,Cdk19,Cmpk2,Fer,Fos,Havcr2,Hmgb2,Ifnar1,Jun,Lbp,Lyn,Malt1,Nod2,Otud5,Pabpn1,Pck2,Prkca,Ptger4,Rps6ka3,Sbno2,Selp,Sigirr,Slpi,Thbd,Ticam1,Timp4,Tirap,Tlr6,Trib1,Trim12c,Wdr83	1
6	Ensheathment_Of_Neurons	0.0337672	1.24303	33	24	17.551	Afg3l2,Aspa,B4galt5,Clu,Ctsc,Cyfip1,Degs1,Eif2ak3,Epb41l3,Fa2h,Fam126a,Gpc1,Hexb,Itgb4,Marveld1,Nab1,Nab2,Ndrg1,Ptprz1,Rarb,Rarg,Ski,Tspan2,Wasf3	1
7	Ceramide_Metabolic_Process	0.0352554	1.73194	19	15	10.1051	Asah1,B3galt1,B3galt4,B4galt5,Cers2,Cers5,Degs1,Fa2h,Gm2a,Hexb,P2rx1,Plpp2,Ppp2ca,Ppp2r1a,St8sia4	1
8	Lipid_Biosynthetic_Process	0.0386385	0.563928	130	81	69.1401	Ache,Acly,Acsl1,Acsl4,Acss1,Acss2,Adipor1,Agpat1,Agpat2,Agpat5,Akr1b3,Arf3,Asah1,B3galt1,B3galt4,B4galt5,Cds2,Cers2,Cers5,Creb1,Csnk1g2,Csnk2a1,Degs1,Dgke,Ebp,Egr1,Eif6,Enho,Fa2h,Fads3,Gpat4,Gpd1l,Gstm2,H2-Ke6,Hacd4,Hexb,Inpp5f,Inpp5k,Kdsr,Kpnb1,Ldlr,Lss,Lta4h,Ltc4s,Mboat1,Mif,Mlycd,Mtmr4,Nsdhl,Osbpl2,P2rx1,Pbx1,Pck2,Pecr,Pi4k2a,Pibf1,Piga,Pigc,Pigm,Pigyl,Pik3ca,Pip4k2b,Pip4k2c,Pla2g12a,Plpp2,Pnp…	1
9	Dna_Methylation_Or_Demethylation	0.0388648	1.41066	24	18	12.7643	Apobec3,Fos,Fto,Gata3,Kdm1b,Kmt2a,Mbd3,Mecp2,Mis18a,Mphosph8,Mta2,Otud4,Pik3ca,Prmt5,Tet1,Tet3,Trim28,Usp9x	1
10	Response_To_Leukemia_Inhibitory_Factor	0.0388648	1.41066	24	18	12.7643	Cacybp,Creb1,Fzd4,Gfpt2,Hk2,Klf4,Klf5,Mybl2,Pdcd10,Pfkp,Piga,Rarg,Rnf138,Sbno2,Slc25a5,Socs3,Srm,Srsf7	1
11	Dna_Modification	0.0481607	1.26616	26	19	13.828	Apobec3,Ascc3,Fos,Fto,Gata3,Kdm1b,Kmt2a,Mbd3,Mecp2,Mis18a,Mphosph8,Mta2,Otud4,Pik3ca,Prmt5,Tet1,Tet3,Trim28,Usp9x	1
12	Response_To_Mechanical_Stimulus	0.0482275	1.11575	31	22	16.4873	Aqp1,Bak1,Bcl10,Btg2,Casp4,Casp8ap2,Ccnb1,Fos,Fyn,Got1,Gsn,Habp4,Jun,Map3k14,Mmp14,Mtpn,Nrxn1,Pik3ca,Pkd1,Ptger4,Slc2a1,Tnfrsf8	1
